# Comprehensive cell atlas of the first-trimester developing human brain

**DOI:** 10.1101/2022.10.24.513487

**Authors:** Emelie Braun, Miri Danan-Gotthold, Lars E. Borm, Elin Vinsland, Ka Wai Lee, Peter Lönnerberg, Lijuan Hu, Xiaofei Li, Xiaoling He, Žaneta Andrusivová, Joakim Lundeberg, Ernest Arenas, Roger A. Barker, Erik Sundström, Sten Linnarsson

## Abstract

The adult human brain likely comprises more than a thousand kinds of neurons, and an unknown number of glial cell types, but how cellular diversity arises during early brain development is not known. Here, in order to reveal the precise sequence of events during early brain development, we used single-cell RNA sequencing and spatial transcriptomics to uncover cell states and trajectories in human brains at 5 – 14 post-conceptional weeks (p.c.w.). We identified twelve major classes and over 600 distinct cell states, which mapped to precise spatial anatomical domains at 5 p.c.w. We uncovered detailed differentiation trajectories of the human forebrain, and a surprisingly large number of region-specific glioblasts maturing into distinct pre-astrocytes and pre-oligodendrocyte precursor cells (pre-OPCs). Our findings reveal the emergence of cell types during the critical first trimester of human brain development.

---

The cellular architecture and wiring of the human brain have evolved to support the most complex behaviors known in all biology, such as integrated sensorimotor skills, language, and cognitive abilities that surpass those of any other animals. Like all mammalian brains, the human brain develops by initial patterning of the neural tube, through a series of specification, differentiation and maturation events that yield likely more than a thousand distinct types of neurons, as well as glia and non-neural cell types. The fundamental architecture of the human brain follows from these patterning events, and can be described using the prosomeric model, which divides the brain into antero-posterior neuromeres and dorso-ventral plates (floor, basal, alar and roof plates) (1). While less is known about regional patterning of macroglia, emerging evidence from the mouse suggests that astrocytes can be divided into major telencephalic and non-telencephalic types, whereas oligodendrocytes appear to be transcriptionally less heterogeneous throughout the brain. Single-cell transcriptomics has emerged as a powerful approach to reveal cell types and differentiation trajectories during development. A number of studies have explored specific regions during human brain development, particularly the neocortex (2–6). However, no comprehensive study exists of the whole human brain during the crucial first trimester when the brain is patterned.
