## Supplemental Table 1 for "Comprehensive cell atlas of the first-trimester developing human brain"

### Sheet: Sheet1
Donor	Sample_ID	Age	Week	Dissected_region	Target cell number		Retrieved cell number		Median genes/cell		Median UMIs/cell		QC	Chemistry	Source
XDD:348	10X181_3	5	5	Head	5000		8200		5842.5		20158.5		Passed	v3	Karolinska
XDD:348	10X177_4	5	5	Forebrain	4000		7926		3791		10221		Passed	v3	Karolinska
XDD:348	10X177_5	5	5	Forebrain	4000		8277		3372		8691		Passed	v3	Karolinska
XDD:348	10X177_6	5	5	Forebrain	4000		7986		3664.5		9757.5		Passed	v3	Karolinska
XDD:348	10X178_1	5	5	Forebrain	4000		7018		2020.5		4012		Passed	v3	Karolinska
XDD:348	10X178_5	5	5	Mesenceph	4000		7356		1433		2778		Passed	v3	Karolinska
XDD:348	10X178_2	5	5	Hindbrain	4000		10530		3557.5		9042.5		Passed	v3	Karolinska
XDD:348	10X178_3	5	5	Hindbrain	4000		10380		3330		8223		Passed	v3	Karolinska
XDD:348	10X178_4	5	5	Hindbrain	4000		6004		3016		7023.5		Passed	v3	Karolinska
XDD:348	10X179_4	5	5	Hindbrain	4000		6414		3667		9445		Passed	v3	Karolinska
XDD:400	10X298_1	5.5	5	Forebrain	5000		11183		5113		15327		Passed	v3	Karolinska
XDD:400	10X298_2	5.5	5	Forebrain	5000		10351		4602		13209		Passed	v3	Karolinska
XDD:400	10X298_6	5.5	5	Midbrain	5000		10098		3065		7618		Passed	v3	Karolinska
XDD:400	10X298_7	5.5	5	Midbrain	5000		10072		3195		7974.5		Passed	v3	Karolinska
XDD:400	10X298_8	5.5	5	Midbrain	5000		10037		3453		9027		Passed	v3	Karolinska
XDD:400	10X298_3	5.5	5	Hindbrain	5000		7228		5369		16285		Passed	v3	Karolinska
XDD:400	10X298_4	5.5	5	Hindbrain	5000		8241		5274		15977		Passed	v3	Karolinska
XDD:400	10X298_5	5.5	5	Hindbrain	5000		5244		5335		16377.5		Passed	v3	Karolinska
XDD:326	10X147_1	6	6	Medulla	4000		7136		2167		4034		Passed	v2	Karolinska
XDD:326	10X147_2	6	6	Medulla	4000		6309		2356		4683		Passed	v2	Karolinska
XDD:326	10X148_1	6	6	Medulla	4000		6671		2166		4061		Passed	v2	Karolinska
XDD:326	10X148_2	6	6	Medulla	4000		6330		1846		3270		Passed	v2	Karolinska
XDD:395	10X287_4	6	6	Brain	5000		8105		4991		14293		Passed	v3	Karolinska
XDD:395	10X287_5	6	6	Brain	5000		7805		4864		13772		Passed	v3	Karolinska
XDD:395	10X287_6	6	6	Brain	5000		7845		4901		13894		Passed	v3	Karolinska
XDD:395	10X287_7	6	6	Brain	5000		7823		4542		12213		Passed	v3	Karolinska
XDD:395	10X287_8	6	6	Brain	5000		7985		4742		13083		Passed	v3	Karolinska
XDD:395	10X288_1	6	6	Brain	5000		7792		5147.5		14864		Passed	v3	Karolinska
XDD:395	10X288_2	6	6	Brain	5000		7442		4957.5		13881		Passed	v3	Karolinska
XDD:395	10X288_3	6	6	Brain	5000		7957		4972		13996		Passed	v3	Karolinska
XDD:395	10X288_4	6	6	Brain	5000		7671		5001		14183		Passed	v3	Karolinska
XDD:395	10X288_5	6	6	Brain	5000		7893		4963		14122		Passed	v3	Karolinska
XDD:395	10X288_6	6	6	Brain	5000		8259		4866		13556		Passed	v3	Karolinska
XDD:395	10X288_7	6	6	Brain	5000		7936		4721		12842.5		Passed	v3	Karolinska
XDD:395	10X288_8	6	6	Brain	5000		7757		4801		13401		Passed	v3	Karolinska
BRC2073	10X110_4	6.6	6	Thalamus	4000		2739		1749		3205		Passed	v2	Cambridge
BRC2073	10X110_5	6.6	6	Thalamus	4000		7987		1681		2985		Passed	v2	Cambridge
BRC2073	10X110_6	6.6	6	Thalamus	4000		5943		1678		2983		Passed	v2	Cambridge
BRC2073	10X109_4	6.6	6	Dorsal midbrain	4000		4750		1414.5		2422.5		Passed	v2	Cambridge
BRC2073	10X109_5	6.6	6	Dorsal midbrain	4000		7409		1		1		Failed	v2	Cambridge
BRC2073	10X109_1	6.6	6	Cerebellum	4000		3537		565		744		Failed	v2	Cambridge
BRC2073	10X109_2	6.6	6	Cerebellum	4000		2565		1864		3388		Passed	v2	Cambridge
BRC2073	10X109_3	6.6	6	Cerebellum	4000		3206		1675		3020		Passed	v2	Cambridge
BRC2073	10X109_1	6.6	6	Cerebellum	4000		3537		565		744		Failed	v2	Cambridge
BRC2073	10X109_7	6.6	6	Medulla	4000		2936		1493.5		2590.5		Passed	v2	Cambridge
BRC2073	10X109_7	6.6	6	Medulla	4000		2936		1493.5		2590.5		Passed	v2	Cambridge
BRC2106A	10X118_1	6.6	6	Tel/dienceph	4000		5699		2741		5475		Passed	v2	Cambridge
BRC2106A	10X118_2	6.6	6	Tel/dienceph	4000		4642		2879.5		5929.5		Passed	v2	Cambridge
BRC2106A	10X118_3	6.6	6	Tel/dienceph	4000		4880		2790		5626.5		Passed	v2	Cambridge
BRC2106A	10X118_4	6.6	6	Tel/dienceph	4000		5169		2720		5434		Passed	v2	Cambridge
BRC2106A	10X119_1	6.6	6	Midbrain	4000		4940		2120		4164.5		Passed	v2	Cambridge
BRC2106A	10X119_2	6.6	6	Midbrain	4000		4527		2097		4138		Passed	v2	Cambridge
BRC2106A	10X119_3	6.6	6	Midbrain	4000		3085		2449		5058		Passed	v2	Cambridge
BRC2106A	10X119_4	6.6	6	Midbrain	4000		4489		2114		4168		Passed	v2	Cambridge
BRC2106A	10X119_5	6.6	6	Pons/Cereb	4000		5328		1675.5		3033		Passed	v2	Cambridge
BRC2106A	10X119_6	6.6	6	Pons/Cereb	4000		5258		1744		3174		Passed	v2	Cambridge
BRC2106A	10X119_7	6.6	6	Pons/Cereb	4000		5253		1732		3147		Passed	v2	Cambridge
BRC2106A	10X119_8	6.6	6	Pons/Cereb	4000		4905		1853		3481		Passed	v2	Cambridge
BRC2106A	10X118_5	6.6	6	Medulla	4000		3665		1855		3421		Passed	v2	Cambridge
BRC2106A	10X118_6	6.6	6	Medulla	4000		3864		1873.5		3454.5		Passed	v2	Cambridge
BRC2106A	10X118_7	6.6	6	Medulla	4000		4326		1857.5		3432		Passed	v2	Cambridge
BRC2106A	10X118_8	6.6	6	Medulla	4000		3937		1882		3466		Passed	v2	Cambridge
BRC2147	10X154_4	6.7	6	Telencephalon	4000		8181		2597		5301		Passed	v2	Cambridge
BRC2147	10X152_3	6.7	6	Diencephalon	4000		5256		1256		2061		Passed	v2	Cambridge
BRC2147	10X152_4	6.7	6	Diencephalon	4000		5148		1357		2266		Passed	v2	Cambridge
BRC2147	10X154_1	6.7	6	Midbrain	4000		8284		2120		4205		Passed	v2	Cambridge
BRC2147	10X154_2	6.7	6	Midbrain	4000		8099		2159		4312		Passed	v2	Cambridge
BRC2147	10X154_3	6.7	6	Midbrain	4000		7660		2087		4041.5		Passed	v2	Cambridge
BRC2147	10X152_1	6.7	6	Cerebellum	4000		8484		2114		4229.5		Passed	v2	Cambridge
BRC2147	10X152_2	6.7	6	Cerebellum	4000		8435		2184		4436		Passed	v2	Cambridge
BRC2147	10X154_5	6.7	6	Pons	4000		4113		604		845		Failed	v2	Cambridge
BRC2147	10X154_6	6.7	6	Pons	4000		5020		655		932		Failed	v2	Cambridge
BRC2147	10X154_7	6.7	6	Pons	4000		5051		669		947		Failed	v2	Cambridge
BRC2147	10X152_5	6.7	6	Medulla	4000		8441		1587		2905		Passed	v2	Cambridge
BRC2147	10X152_6	6.7	6	Medulla	4000		8478		1665		3099		Passed	v2	Cambridge
BRC2147	10X152_7	6.7	6	Medulla	4000		8990		1591.5		2928		Passed	v2	Cambridge
BRC2147	10X152_8	6.7	6	Medulla	4000		8194		1603.5		2901.5		Passed	v2	Cambridge
BRC2061	10X167_1	6.9	6	Cortex	4000		6032		3293.5		8027		Passed	v3	Cambridge
BRC2061	10X167_2	6.9	6	Cortex	4000		9154		2548.5		5460.5		Passed	v3	Cambridge
BRC2061	10X167_7	6.9	6	Thalamus	4000		6692		4930.5		13746.5		Passed	v3	Cambridge
BRC2061	10X167_8	6.9	6	Thalamus	4000		6353		4868		13589		Passed	v3	Cambridge
BRC2061	10X168_4	6.9	6	Thalamus	4000		6079		4246		10802		Passed	v3	Cambridge
BRC2061	10X168_5	6.9	6	Thalamus	4000		5945		3766		8800		Passed	v3	Cambridge
BRC2061	10X168_6	6.9	6	Thalamus	4000		6175		4360		11330		Passed	v3	Cambridge
BRC2061	10X169_7	6.9	6	Striatum	4000		7703		3740		8736		Passed	v3	Cambridge
BRC2061	10X169_8	6.9	6	Striatum	4000		12713		1754		2908		Passed	v3	Cambridge
BRC2061	10X170_3	6.9	6	Striatum	4000		8702		3460.5		7644		Passed	v3	Cambridge
BRC2061	10X170_4	6.9	6	Striatum	4000		8582		4073.5		9982.5		Passed	v3	Cambridge
BRC2061	10X167_5	6.9	6	Midbrain	4000		6825		4344		10990		Passed	v3	Cambridge
BRC2061	10X167_6	6.9	6	Midbrain	4000		6309		4373		11108		Passed	v3	Cambridge
BRC2061	10X168_1	6.9	6	Midbrain	4000		4817		2380		4951		Passed	v3	Cambridge
BRC2061	10X168_2	6.9	6	Midbrain	4000		4934		2637		5659		Passed	v3	Cambridge
BRC2061	10X168_3	6.9	6	Midbrain	4000		5221		2530		5296		Passed	v3	Cambridge
BRC2061	10X169_1	6.9	6	Cerebellum	4000		7736		3434.5		8178		Passed	v3	Cambridge
BRC2061	10X169_2	6.9	6	Cerebellum	4000		6762		3201		7521.5		Passed	v3	Cambridge
BRC2061	10X170_1	6.9	6	Cerebellum	4000		6097		2750		6068		Passed	v3	Cambridge
BRC2061	10X170_2	6.9	6	Cerebellum	4000		6214		2796.5		6177		Passed	v3	Cambridge
BRC2061	10X169_5	6.9	6	Pons	4000		9215		2517		5293		Passed	v3	Cambridge
BRC2061	10X169_6	6.9	6	Pons	4000		9195		2635		5604		Passed	v3	Cambridge
BRC2061	10X169_3	6.9	6	Medulla	4000		41463		132		150		Failed	v3	Cambridge
BRC2061	10X169_4	6.9	6	Medulla	4000		6862		3353		8052		Passed	v3	Cambridge
BRC2110	10X122_1	6.9	6	Diencephalon	4000		6331		2670		5281		Passed	v2	Cambridge
BRC2110	10X122_2	6.9	6	Diencephalon	4000		5326		2713.5		5378		Passed	v2	Cambridge
BRC2110	10X122_3	6.9	6	Diencephalon	4000		5370		2731		5470.5		Passed	v2	Cambridge
BRC2110	10X123_7	6.9	6	Striatum	4000		7631		1654		2832		Passed	v2	Cambridge
BRC2110	10X123_8	6.9	6	Striatum	4000		6357		1738		3087		Passed	v2	Cambridge
BRC2110	10X122_7	6.9	6	Mesenceph	4000		3881		2306		4464		Passed	v2	Cambridge
BRC2110	10X122_8	6.9	6	Mesenceph	4000		4400		2447.5		4830		Passed	v2	Cambridge
BRC2110	10X123_1	6.9	6	Cerebellum	4000		4864		1630		2890		Passed	v2	Cambridge
BRC2110	10X123_2	6.9	6	Cerebellum	4000		4908		1820		3352		Passed	v2	Cambridge
BRC2110	10X123_3	6.9	6	Cerebellum	4000		4449		1806		3293		Passed	v2	Cambridge
BRC2110	10X123_4	6.9	6	Pons	4000		4839		1780		3136		Passed	v2	Cambridge
BRC2110	10X123_5	6.9	6	Pons	4000		5132		1900		3440.5		Passed	v2	Cambridge
BRC2110	10X123_6	6.9	6	Pons	4000		4912		1813		3191		Passed	v2	Cambridge
BRC2110	10X122_4	6.9	6	Medulla	4000		3910		1210.5		1827		Failed	v2	Cambridge
BRC2110	10X122_5	6.9	6	Medulla	4000		3772		2992.5		6360		Passed	v2	Cambridge
BRC2110	10X122_6	6.9	6	Medulla	4000		5049		2517		4904		Passed	v2	Cambridge
BRC2114	10X124_3	6.9	6	Cortex	4000		2995		2749		6066		Passed	v2	Cambridge
BRC2114	10X124_4	6.9	6	Cortex	4000		3207		2730		6003		Passed	v2	Cambridge
BRC2114	10X125_3	6.9	6	Cortex	4000		3623		2825		6298		Passed	v2	Cambridge
BRC2114	10X125_4	6.9	6	Cortex	4000		2836		2538.5		5476.5		Passed	v2	Cambridge
BRC2114	10X124_5	6.9	6	Diencephalon	4000		3185		2104		4005		Passed	v2	Cambridge
BRC2114	10X124_6	6.9	6	Diencephalon	4000		3429		2138		4052		Passed	v2	Cambridge
BRC2114	10X125_5	6.9	6	Diencephalon	4000		5068		2273.5		4464.5		Passed	v2	Cambridge
BRC2114	10X125_6	6.9	6	Diencephalon	4000		2348		2440		4910		Passed	v2	Cambridge
BRC2114	10X126_7	6.9	6	Striatum	4000		6842		1508		2594		Passed	v2	Cambridge
BRC2114	10X126_8	6.9	6	Striatum	4000		7028		1490.5		2555.5		Passed	v2	Cambridge
BRC2114	10X126_1	6.9	6	Midbrain	4000		6438		1650		2995.5		Passed	v2	Cambridge
BRC2114	10X126_2	6.9	6	Midbrain	4000		5620		1624.5		2956		Passed	v2	Cambridge
BRC2114	10X126_3	6.9	6	Midbrain	4000		5238		1710.5		3132.5		Passed	v2	Cambridge
BRC2114	10X126_4	6.9	6	Midbrain	4000		5288		1740		3233.5		Passed	v2	Cambridge
BRC2114	10X124_1	6.9	6	Cerebellum	4000		3694		2050		4019		Passed	v2	Cambridge
BRC2114	10X124_2	6.9	6	Cerebellum	4000		3456		2103.5		4190.5		Passed	v2	Cambridge
BRC2114	10X125_1	6.9	6	Cerebellum	4000		3293		1937		3744		Passed	v2	Cambridge
BRC2114	10X125_2	6.9	6	Cerebellum	4000		2748		2255		4712		Passed	v2	Cambridge
BRC2114	10X124_7	6.9	6	Medulla	4000		6107		1615		2942		Passed	v2	Cambridge
BRC2114	10X124_8	6.9	6	Medulla	4000		5929		1647		3004		Passed	v2	Cambridge
BRC2191	10X200_1	6.9	6	Cortex	5000		10303		5749		17845		Passed	v3	Cambridge
BRC2191	10X200_2	6.9	6	Cortical hem	5000		7759		3376		8817		Passed	v3	Karolinska
BRC2191	10X199_5	6.9	6	Thalamus	5000		7144		2215		4786.5		Passed	v3	Cambridge
BRC2191	10X199_6	6.9	6	Thalamus	5000		6981		2241		4838		Passed	v3	Cambridge
BRC2191	10X199_7	6.9	6	Thalamus	5000		7484		2254.5		4826.5		Passed	v3	Cambridge
BRC2191	10X199_8	6.9	6	Thalamus	5000		7407		2411		5338		Passed	v3	Cambridge
BRC2191	10X196_3	6.9	6	Hypoth	5000		826		581		848		Failed	v3	Cambridge
BRC2191	10X196_4	6.9	6	Hypoth	5000		10093		1336		2477		Failed	v3	Cambridge
BRC2191	10X197_3	6.9	6	Hypoth	5000		9394		1207		2196.5		Failed	v3	Cambridge
BRC2191	10X197_4	6.9	6	Hypoth	5000		9306		1283		2329.5		Failed	v3	Cambridge
BRC2191	10X198_3	6.9	6	Hypoth	5000		10515		1882		3784		Passed	v3	Cambridge
BRC2191	10X198_4	6.9	6	Hypoth	5000		12040		1750		3458		Passed	v3	Cambridge
BRC2191	10X196_5	6.9	6	Striatum	5000		8542		1695		3432		Passed	v3	Cambridge
BRC2191	10X196_6	6.9	6	Striatum	5000		8879		1807		3719		Passed	v3	Cambridge
BRC2191	10X197_5	6.9	6	Striatum	5000		8453		1664		3320		Passed	v3	Cambridge
BRC2191	10X197_6	6.9	6	Striatum	5000		7809		1686		3332		Passed	v3	Cambridge
BRC2191	10X198_5	6.9	6	Striatum	5000		7769		1623		3266		Passed	v3	Cambridge
BRC2191	10X198_6	6.9	6	Striatum	5000		7393		1818		3787		Passed	v3	Cambridge
BRC2191	10X196_1	6.9	6	Dorsal midbrain	5000		6913		3133		7468		Passed	v3	Cambridge
BRC2191	10X196_2	6.9	6	Dorsal midbrain	5000		7072		2939		6882		Passed	v3	Cambridge
BRC2191	10X197_1	6.9	6	Dorsal midbrain	5000		6227		3161		7491		Passed	v3	Cambridge
BRC2191	10X197_2	6.9	6	Dorsal midbrain	5000		6732		3246		7684.5		Passed	v3	Cambridge
BRC2191	10X198_1	6.9	6	Dorsal midbrain	5000		6380		2534.5		5555.5		Passed	v3	Cambridge
BRC2191	10X198_2	6.9	6	Dorsal midbrain	5000		6817		2757		6259		Passed	v3	Cambridge
BRC2191	10X199_1	6.9	6	Cerebellum	5000		5943		3543		9270		Passed	v3	Cambridge
BRC2191	10X199_2	6.9	6	Cerebellum	5000		6465		3199		7810		Passed	v3	Cambridge
BRC2191	10X199_3	6.9	6	Pons	5000		6488		1919		4035		Passed	v3	Cambridge
BRC2191	10X199_4	6.9	6	Pons	5000		7504		1948.5		4180		Passed	v3	Cambridge
BRC2191	10X200_3	6.9	6	Medulla	5000		7566		4093		11146		Passed	v3	Cambridge
XDD:398	10X302_5	7	7	Midbrain	5000		2720		5218		15917.5		Passed	v3	Karolinska
XDD:398	10X302_6	7	7	Midbrain	5000		2946		5272.5		16355		Passed	v3	Karolinska
XDD:398	10X302_7	7	7	Midbrain	5000		2341		5332		16589		Passed	v3	Karolinska
XDD:398	10X302_8	7	7	Midbrain	5000		2580		5292.5		16533		Passed	v3	Karolinska
XDD:398	10X302_1	7	7	Hindbrain	5000		2998		4357.5		12617		Passed	v3	Karolinska
XDD:398	10X302_2	7	7	Hindbrain	5000		3217		4480		13306		Passed	v3	Karolinska
XDD:398	10X302_3	7	7	Hindbrain	5000		3179		4353		12624		Passed	v3	Karolinska
XDD:398	10X302_4	7	7	Hindbrain	5000		3337		4478		13326		Passed	v3	Karolinska
XHU:305	10X111_1	7.5	7	Forebrain	4000		10242		2014.5		3969.5		Passed	v2	Karolinska
XHU:305	10X111_2	7.5	7	Forebrain	4000		10737		1968		3814		Passed	v2	Karolinska
XHU:305	10X112_1	7.5	7	Forebrain	4000		12888		1920		3718		Passed	v2	Karolinska
XHU:305	10X112_2	7.5	7	Forebrain	4000		11634		1902		3664		Passed	v2	Karolinska
BRC2006	10X89_1	8	8	Cortex	5000		11398		2727		5685.5		Passed	v2	Cambridge
BRC2006	10X89_2	8	8	Cortex	5000		11018		2926.5		6320		Passed	v2	Cambridge
BRC2006	10X89_5	8	8	Thalamus	5000		10159		1788		3280		Passed	v2	Cambridge
BRC2006	10X89_6	8	8	Thalamus	5000		9745		1806		3325		Passed	v2	Cambridge
BRC2006	10X89_3	8	8	Hypoth	5000		3075		2610		5317		Passed	v2	Cambridge
BRC2006	10X89_4	8	8	Hypoth	5000		3704		2581		5173.5		Passed	v2	Cambridge
BRC2006	10X89_7	8	8	Ventral midbrain	5000		8585		1218		2162		Passed	v2	Cambridge
BRC2006	10X89_8	8	8	Ventral midbrain	5000		8302		1085		1845		Passed	v2	Cambridge
BRC2021	10X96_5	8	8	Cortex	5000		8687		958		1420		Failed	v2	Cambridge
BRC2021	10X96_6	8	8	Cortex	5000		7882		1056		1617		Failed	v2	Cambridge
BRC2021	10X96_1	8	8	Amygdala	5000		5147		92		103		Failed	v2	Cambridge
BRC2021	10X96_2	8	8	Amygdala	5000		5241		82		90		Failed	v2	Cambridge
BRC2021	10X97_1	8	8	Hippocamp	5000		7396		158		182		Failed	v2	Cambridge
BRC2021	10X97_2	8	8	Hippocamp	5000		7132		149		170		Failed	v2	Cambridge
BRC2021	10X99_5	8	8	Thalamus	5000		8570		1833		3487		Passed	v2	Cambridge
BRC2021	10X99_6	8	8	Thalamus	5000		7679		1837		3497		Passed	v2	Cambridge
BRC2021	10X98_1	8	8	Hypoth	5000		8894		492		676		Failed	v2	Cambridge
BRC2021	10X98_2	8	8	Hypoth	5000		8322		475		655		Failed	v2	Cambridge
BRC2021	10X98_3	8	8	LGE (STR)	5000		9904		485		674.5		Failed	v2	Cambridge
BRC2021	10X98_4	8	8	LGE (STR)	5000		12625		368		475		Failed	v2	Cambridge
BRC2021	10X99_1	8	8	MGE (STR)	5000		8794		916		1482		Failed	v2	Cambridge
BRC2021	10X99_2	8	8	MGE (STR)	5000		8885		841		1337		Failed	v2	Cambridge
BRC2021	10X96_7	8	8	Dorsal midbrain	5000		11264		1389.5		2181		Failed	v2	Cambridge
BRC2021	10X96_8	8	8	Dorsal midbrain	5000		5072		706		888		Failed	v2	Cambridge
BRC2021	10X97_3	8	8	Ventral midbrain	5000		12132		133		146		Failed	v2	Cambridge
BRC2021	10X97_4	8	8	Ventral midbrain	5000		8019		181		202		Failed	v2	Cambridge
BRC2021	10X96_3	8	8	Cerebellum	5000		3426		616		909.5		Failed	v2	Cambridge
BRC2021	10X96_4	8	8	Cerebellum	5000		4449		625		913		Failed	v2	Cambridge
BRC2021	10X99_3	8	8	Pons	5000		11090		564		734		Failed	v2	Cambridge
BRC2021	10X99_4	8	8	Pons	5000		12606		612		813		Failed	v2	Cambridge
BRC2021	10X98_5	8	8	Medulla	5000		13490		202		229		Failed	v2	Cambridge
BRC2021	10X98_6	8	8	Medulla	5000		16775		214		244		Failed	v2	Cambridge
XDD:334	10X156_7	8	8	Subctx (forebrain)	5000		6143		1985		3660		Passed	v2	Karolinska
XDD:334	10X156_8	8	8	Subctx (forebrain)	5000		7525		2158		4094		Passed	v2	Karolinska
XDD:334	10X155_1	8	8	Hippocamp	5000		5991		230		275		Failed	v2	Karolinska
XDD:334	10X155_3	8	8	Hippocamp	5000		6227		203		237		Failed	v2	Karolinska
XDD:334	10X156_3	8	8	Mesenceph	5000		7769		2223		4211		Passed	v2	Karolinska
XDD:334	10X156_4	8	8	Mesenceph	5000		7907		1871		3355		Passed	v2	Karolinska
XDD:334	10X156_5	8	8	Mesenceph	5000		8056		1849		3281.5		Passed	v2	Karolinska
XDD:334	10X156_6	8	8	Mesenceph	5000		8405		1964		3559		Passed	v2	Karolinska
XDD:334	10X156_1	8	8	Cerebellum	5000		6086		2431.5		5080.5		Passed	v2	Karolinska
XDD:334	10X156_2	8	8	Cerebellum	5000		5871		2268		4599		Passed	v2	Karolinska
XDD:334	10X157_2	8	8	Pons	5000		10929		2369		4607		Passed	v2	Karolinska
XDD:334	10X157_1	8	8	Medulla	5000		9879		2273		4331		Passed	v2	Karolinska
BRC2057	10X105_1	8.1	8	Ctx anterior	4000		10981		371		472		Failed	v2	Cambridge
BRC2057	10X105_2	8.1	8	Ctx anterior	4000		9977		402		523		Failed	v2	Cambridge
BRC2057	10X105_3	8.1	8	Ctx anterior	4000		9720		447		591		Failed	v2	Cambridge
BRC2057	10X103_1	8.1	8	Amygdala	4000		5085		173		197		Failed	v2	Cambridge
BRC2057	10X103_2	8.1	8	Amygdala	4000		4783		186		210		Failed	v2	Cambridge
BRC2057	10X104_6	8.1	8	Thalamus	4000		5158		2186.5		4286.5		Passed	v2	Cambridge
BRC2057	10X104_7	8.1	8	Thalamus	4000		5628		2151		4206.5		Passed	v2	Cambridge
BRC2057	10X104_8	8.1	8	Thalamus	4000		5179		2179		4260		Passed	v2	Cambridge
BRC2057	10X104_3	8.1	8	Hypothalamus	4000		5416		1333		2196		Passed	v2	Cambridge
BRC2057	10X104_4	8.1	8	Hypothalamus	4000		5482		1486		2629		Passed	v2	Cambridge
BRC2057	10X104_5	8.1	8	Hypothalamus	4000		5012		1414		2350		Passed	v2	Cambridge
BRC2057	10X103_3	8.1	8	Ventral midbrain	4000		6044		268		308		Failed	v2	Cambridge
BRC2057	10X104_1	8.1	8	Cerebellum	4000		5082		1849.5		3623		Passed	v2	Cambridge
BRC2057	10X104_2	8.1	8	Cerebellum	4000		4664		1316		2496.5		Failed	v2	Cambridge
XDD:313	10X132_1	8.5	8	Forebrain (one hemisphere)	4000		7885		2374		4884		Passed	v2	Karolinska
XDD:313	10X132_2	8.5	8	Forebrain (one hemisphere)	4000		6896		2236		4550		Passed	v2	Karolinska
XDD:313	10X132_3	8.5	8	Forebrain (one hemisphere)	4000		6870		2281		4605		Passed	v2	Karolinska
XDD:313	10X132_4	8.5	8	Forebrain (one hemisphere)	4000		7306		2245		4474		Passed	v2	Karolinska
XDD:313	10X132_5	8.5	8	Forebrain (one hemisphere)	4000		7374		2290		4696		Passed	v2	Karolinska
XDD:313	10X132_6	8.5	8	Forebrain (one hemisphere)	4000		7649		2339		4706		Passed	v2	Karolinska
XDD:313	10X132_7	8.5	8	Forebrain (one hemisphere)	4000		8114		2287		4600		Passed	v2	Karolinska
XDD:313	10X132_8	8.5	8	Forebrain (one hemisphere)	4000		8093		2252		4468		Passed	v2	Karolinska
XDD:313	10X143_1	8.5	8	Forebrain	4000		4763		472		626		Failed	v2	Karolinska
XDD:313	10X143_2	8.5	8	Forebrain	4000		5442		526		704		Failed	v2	Karolinska
XDD:342	10X163_3	8.5	8	Subctx (forebrain)	5000		4342		4175.5		11497.5		Passed	v3	Karolinska
XDD:342	10X163_4	8.5	8	Subctx (forebrain)	5000		4480		4228.5		11790		Passed	v3	Karolinska
XDD:342	10X164_3	8.5	8	Subctx (forebrain)	4000		3074		4383		13005.5		Passed	v3	Karolinska
XDD:342	10X164_4	8.5	8	Subctx (forebrain)	4000		2967		4501		13510		Passed	v3	Karolinska
XDD:342	10X164_5	8.5	8	Subctx (forebrain)	4000		3109		4411		13013		Passed	v3	Karolinska
XDD:342	10X163_5	8.5	8	Hippocamp	5000		4730		1083.5		1871.5		Failed	v3	Karolinska
XDD:342	10X163_6	8.5	8	Hippocamp	5000		349		1375		2596		Failed	v3	Karolinska
XDD:342	10X163_7	8.5	8	Mesenceph	5000		8585		3715		9447		Passed	v3	Karolinska
XDD:342	10X163_8	8.5	8	Mesenceph	5000		8575		3634		9233		Passed	v3	Karolinska
XDD:342	10X164_6	8.5	8	Mesenceph	4000		5801		4112		11296		Passed	v3	Karolinska
XDD:342	10X164_7	8.5	8	Mesenceph	4000		5626		4106		11314		Passed	v3	Karolinska
XDD:342	10X163_1	8.5	8	Cerebellum	5000		9678		3539.5		8943		Passed	v3	Karolinska
XDD:342	10X163_2	8.5	8	Cerebellum	5000		9537		3467		8682		Passed	v3	Karolinska
XDD:342	10X164_1	8.5	8	Cerebellum	4000		8268		3770		10151.5		Passed	v3	Karolinska
XDD:342	10X164_2	8.5	8	Cerebellum	4000		7290		3963		11024		Passed	v3	Karolinska
XDD:342	10X165_1	8.5	8	Pons	4000		4736		3601		8357		Passed	v3	Karolinska
XDD:342	10X165_2	8.5	8	Pons	4000		11899		1013		1462		Failed	v3	Karolinska
XDD:342	10X165_3	8.5	8	Medulla	4000		4883		2060		4170		Passed	v3	Karolinska
XDD:342	10X165_4	8.5	8	Medulla	4000		4869		2110		4485		Passed	v3	Karolinska
XHU:307	10X114_3	9.2	9	Forebrain	8000		9077		1153		1891		Passed	v2	Karolinska
XHU:307	10X114_4	9.2	9	Forebrain	8000		10689		1223		2035		Passed	v2	Karolinska
XHU:307	10X115_4	9.2	9	Forebrain	4000		5405		1007		1612		Failed	v2	Karolinska
XHU:307	10X115_5	9.2	9	Forebrain	4000		4946		1365.5		2312		Passed	v2	Karolinska
XHU:307	10X115_6	9.2	9	Forebrain	4000		5863		1416		2402		Passed	v2	Karolinska
XHU:307	10X114_1	9.2	9	Cortex	8000		13561		1983		4021		Passed	v2	Karolinska
XHU:307	10X115_1	9.2	9	Cortex	4000		4707		1540		2746		Passed	v2	Karolinska
XHU:307	10X115_2	9.2	9	Cortex	4000		4187		1522		2708		Passed	v2	Karolinska
XHU:307	10X115_3	9.2	9	Cortex	4000		4601		1466		2593		Passed	v2	Karolinska
XHU:307	10X114_2	9.2	9	Cortex	8000		12939		943		1512		Failed	v2	Karolinska
XHU:307	10X114_5	9.2	9	Midbrain	8000		11507		848		1295		Failed	v2	Karolinska
XHU:307	10X114_6	9.2	9	Midbrain	8000		10916		556		782.5		Failed	v2	Karolinska
XHU:307	10X114_7	9.2	9	Midbrain	8000		9950		774		1155		Failed	v2	Karolinska
XHU:307	10X114_8	9.2	9	Midbrain	8000		10998		831		1259.5		Failed	v2	Karolinska
XHU:307	10X115_7	9.2	9	Midbrain	4000		6438		1199		1965		Passed	v2	Karolinska
XHU:307	10X115_8	9.2	9	Midbrain	4000		6637		1145		1827		Passed	v2	Karolinska
XHU:307	10X116_5	9.2	9	Pons/Cereb	4000		5534		1927		3616.5		Passed	v2	Karolinska
XHU:307	10X116_6	9.2	9	Pons/Cereb	4000		5099		1906		3589		Passed	v2	Karolinska
XHU:307	10X116_7	9.2	9	Pons/Cereb	4000		5328		1883		3529		Passed	v2	Karolinska
XHU:307	10X116_8	9.2	9	Pons/Cereb	4000		5410		1888.5		3534		Passed	v2	Karolinska
XHU:307	10X116_1	9.2	9	Medulla	4000		6074		1637		3029		Passed	v2	Karolinska
XHU:307	10X116_2	9.2	9	Medulla	4000		901		1582		2837		Passed	v2	Karolinska
XHU:307	10X116_3	9.2	9	Medulla	4000		5539		1583		2932		Passed	v2	Karolinska
XHU:307	10X116_4	9.2	9	Medulla	4000		6180		1615		2957		Passed	v2	Karolinska
XHU:292	10X92_1	9.5	9	Forebrain (cortex)	5000		10326		1915.5		3814		Passed	v2	Karolinska
XHU:292	10X92_2	9.5	9	Forebrain (cortex)	5000		10603		1960		3925		Passed	v2	Karolinska
XHU:292	10X92_3	9.5	9	Subctx (forebrain)	5000		7570		1669		3099		Passed	v2	Karolinska
XHU:292	10X92_4	9.5	9	Subctx (forebrain)	5000		7997		1637		2981		Passed	v2	Karolinska
XHU:297	10X101_5	10	10	Forebrain	5000		7134		2040		4078		Passed	v2	Karolinska
XHU:297	10X101_6	10	10	Forebrain	5000		7605		2100		4235		Passed	v2	Karolinska
XHU:297	10X101_7	10	10	Forebrain	5000		7426		2213		4607		Passed	v2	Karolinska
XHU:297	10X101_8	10	10	Forebrain	5000		7439		2306		4855		Passed	v2	Karolinska
XHU:297	10X102_5	10	10	Forebrain	5000		3610		2284.5		4650.5		Passed	v2	Karolinska
XHU:297	10X102_6	10	10	Forebrain	5000		4055		2337		4836		Passed	v2	Karolinska
XHU:297	10X102_7	10	10	Forebrain	5000		3046		1348.5		2289		Passed	v2	Karolinska
XHU:297	10X102_8	10	10	Forebrain	5000		4569		1788		3503		Passed	v2	Karolinska
XHU:297	10X101_1	10	10	Cortex	5000		8131		2445		5273		Passed	v2	Karolinska
XHU:297	10X101_2	10	10	Cortex	5000		8950		2354		4906		Passed	v2	Karolinska
XHU:297	10X101_3	10	10	Cortex	5000		9097		2279		4726		Passed	v2	Karolinska
XHU:297	10X101_4	10	10	Cortex	5000		8234		2442		5155.5		Passed	v2	Karolinska
XHU:297	10X102_1	10	10	Cortex	5000		6977		2630		5628		Passed	v2	Karolinska
XHU:297	10X102_2	10	10	Cortex	5000		5177		2644		5721		Passed	v2	Karolinska
XHU:297	10X102_3	10	10	Cortex	5000		7330		2640.5		5647.5		Passed	v2	Karolinska
XHU:297	10X102_4	10	10	Cortex	5000		8025		2611		5585		Passed	v2	Karolinska
XDD:358	10X208_1	11.5	11	Frontotemp cortex	4000		6071		4922		15002		Passed	v3	Karolinska
XDD:358	10X208_2	11.5	11	Frontotemp cortex	4000		6300		4857		14735.5		Passed	v3	Karolinska
XDD:358	10X209_1	11.5	11	Frontotemp cortex	4000		5927		5106		16074		Passed	v3	Karolinska
XDD:358	10X208_7	11.5	11	Upper cortex	4000		5800		5253		16500.5		Passed	v3	Karolinska
XDD:358	10X208_8	11.5	11	Upper cortex	4000		5671		5341		17103		Passed	v3	Karolinska
XDD:358	10X209_3	11.5	11	Upper cortex	4000		5075		5240		16453		Passed	v3	Karolinska
XDD:358	10X208_4	11.5	11	Lower cortex	4000		4156		4896.5		14623		Passed	v3	Karolinska
XDD:358	10X208_3	11.5	11	Lower cortex	4000		4355		4866		14487		Passed	v3	Karolinska
XDD:358	10X209_2	11.5	11	Lower cortex	4000		5260		5044.5		15288.5		Passed	v3	Karolinska
XDD:358	10X208_5	11.5	11	Occipital cortex	4000		5624		4415		12422.5		Passed	v3	Karolinska
XDD:358	10X208_6	11.5	11	Occipital cortex	4000		5967		4491		12813		Passed	v3	Karolinska
XDD:358	10X210_1	11.5	11	Hippocamp (wrong: likely ventral forebrain)	4000		4320		3625		9714		Passed	v3	Karolinska
XDD:358	10X210_2	11.5	11	Hippocamp (wrong: likely ventral forebrain)	4000		4557		3596		9497		Passed	v3	Karolinska
XDD:358	10X211_1	11.5	11	Hippocamp (wrong: likely ventral forebrain)	4000		4320		3921.5		10868.5		Passed	v3	Karolinska
XDD:358	10X210_7	11.5	11	Subctx (forebrain)	4000		4982		4435.5		12875.5		Passed	v3	Karolinska
XDD:358	10X210_8	11.5	11	Subctx (forebrain)	4000		5291		4481		13190		Passed	v3	Karolinska
XDD:358	10X211_4	11.5	11	Subctx (forebrain)	4000		4451		4654		13703		Passed	v3	Karolinska
XDD:358	10X211_5	11.5	11	Subctx (forebrain)	4000		4538		4713		14444		Passed	v3	Karolinska
XDD:358	10X210_3	11.5	11	Mesenceph	4000		3129		4352		12556		Passed	v3	Karolinska
XDD:358	10X210_4	11.5	11	Mesenceph	4000		3305		4086		11247		Passed	v3	Karolinska
XDD:358	10X211_2	11.5	11	Mesenceph	4000		3484		4579.5		13715		Passed	v3	Karolinska
XDD:358	10X211_3	11.5	11	Mesenceph	4000		3553		4690		14349		Passed	v3	Karolinska
XDD:358	10X207_1	11.5	11	Cerebellum	4000		6191		4510		11953		Passed	v3	Karolinska
XDD:358	10X207_2	11.5	11	Cerebellum	4000		6160		4622		12245.5		Passed	v3	Karolinska
XDD:358	10X207_3	11.5	11	Cerebellum	4000		5756		4587.5		12172.5		Passed	v3	Karolinska
XDD:358	10X210_5	11.5	11	Pons	4000		4753		3312		8381		Passed	v3	Karolinska
XDD:358	10X210_6	11.5	11	Pons	4000		5583		3727		10093		Passed	v3	Karolinska
XDD:351	10X187_1	12	12	Cortex	4000		3819		5046		15731		Passed	v3	Karolinska
XDD:351	10X187_2	12	12	Cortex	4000		3880		4780.5		14275.5		Passed	v3	Karolinska
XDD:351	10X188_1	12	12	Cortex	4000		3824		5091		15669.5		Passed	v3	Karolinska
XDD:351	10X187_3	12	12	Enthorinal cortex	4000		5116		5048.5		15482		Passed	v3	Karolinska
XDD:351	10X187_4	12	12	Enthorinal cortex	4000		5203		5206		16419		Passed	v3	Karolinska
XDD:351	10X188_2	12	12	Enthorinal cortex	4000		4168		5152		16239.5		Passed	v3	Karolinska
XDD:351	10X187_5	12	12	Hippocamp	4000		6395		4079		10673		Passed	v3	Karolinska
XDD:351	10X187_6	12	12	Hippocamp	4000		5340		4521.5		12811		Passed	v3	Karolinska
XDD:351	10X188_3	12	12	Hippocamp	4000		3911		4075		10705		Passed	v3	Karolinska
XDD:351	10X185_7	12	12	Subctx (forebrain)	4000		8527		3346		8454		Passed	v3	Karolinska
XDD:351	10X185_8	12	12	Subctx (forebrain)	4000		8466		3180		7995		Passed	v3	Karolinska
XDD:351	10X186_4	12	12	Subctx (forebrain)	4000		7180		3023		7362		Passed	v3	Karolinska
XDD:351	10X187_7	12	12	Subctx (forebrain)	4000		9991		1731		3447		Passed	v3	Karolinska
XDD:351	10X187_8	12	12	Subctx (forebrain)	4000		4797		4128		11144		Passed	v3	Karolinska
XDD:351	10X188_4	12	12	Subctx (forebrain)	4000		4133		2954		6928		Passed	v3	Karolinska
XDD:351	10X185_4	12	12	Mesenceph	4000		6357		2445		5529		Passed	v3	Karolinska
XDD:351	10X185_3	12	12	Mesenceph	4000		19043		701		1080		Failed	v3	Karolinska
XDD:351	10X186_2	12	12	Mesenceph	4000		11847		849		1291		Failed	v3	Karolinska
XDD:351	10X185_1	12	12	Cerebellum	4000		5765		3016		7214		Passed	v3	Karolinska
XDD:351	10X185_2	12	12	Cerebellum	4000		4600		2420		5448		Passed	v3	Karolinska
XDD:351	10X186_1	12	12	Cerebellum	4000		4973		2680		6318		Passed	v3	Karolinska
XDD:351	10X185_5	12	12	Pons/Medulla	4000		7331		2635		5899		Passed	v3	Karolinska
XDD:351	10X185_6	12	12	Pons/Medulla	4000		7968		2463.5		5315.5		Passed	v3	Karolinska
XDD:351	10X186_3	12	12	Pons/Medulla	4000		6950		2336.5		5153		Passed	v3	Karolinska
XDD:359	10X212_3	13	13	Frontotemp cortex	4000		5419		4346		12380		Passed	v3	Karolinska
XDD:359	10X212_4	13	13	Frontotemp cortex	4000		5672		3782		9801		Passed	v3	Karolinska
XDD:359	10X212_1	13	13	Hippocamp (wrong: likely ventral forebrain)	4000		5502		3144		8192		Passed	v3	Karolinska
XDD:359	10X212_2	13	13	Hippocamp (wrong: likely ventral forebrain)	4000		5404		3150		8193		Passed	v3	Karolinska
XDD:359	10X212_5	13	13	Lower cortex	4000		4797		3731		9711		Passed	v3	Karolinska
XDD:359	10X212_6	13	13	Lower cortex	4000		5268		4160.5		11511		Passed	v3	Karolinska
XDD:359	10X213_3	13	13	Occipital cortex	4000		3280		4895.5		15165.5		Passed	v3	Karolinska
XDD:359	10X213_4	13	13	Occipital cortex	4000		3465		4656		13922		Passed	v3	Karolinska
XDD:359	10X213_2	13	13	Pons	4000		7432		2068		4468.5		Passed	v3	Karolinska
XDD:359	10X213_1	13	13	Medulla	4000		5230		2534		5994.5		Passed	v3	Karolinska
BRC2218	10X231_1	6.6	6	Cerebellum	5000		3744		1281		2292.5		Failed	v3	Cambridge	No samples in data from this donor
BRC2218	10X231_2	6.6	6	Cerebellum	5000		3981		913		1355		Failed	v3	Cambridge	No samples in data from this donor
BRC2218	10X231_5	6.6	6	Midbrain	5000		4486		1766.5		3428		Failed	v3	Cambridge	No samples in data from this donor
BRC2218	10X231_6	6.6	6	Midbrain	5000		4148		1591.5		3005.5		Failed	v3	Cambridge	No samples in data from this donor
XDD:385	10X257_1	14	14	Cortex (first half)	5000		7502		2756		6077.5		Passed	v3	Karolinska
XDD:385	10X257_2	14	14	Cortex (first half)	5000		6360		3403		8239		Passed	v3	Karolinska
XDD:385	10X257_3	14	14	Cortex (first half)	5000		9650		1226.5		2038.5		Failed	v3	Karolinska
XDD:385	10X257_4	14	14	Cortex (second half)	5000		8351		3497		8938		Passed	v3	Karolinska
XDD:385	10X257_5	14	14	Cortex (second half)	5000		5399		3896		10588		Passed	v3	Karolinska
XDD:385	10X257_6	14	14	Cortex (second half)	5000		9145		3418		8619		Passed	v3	Karolinska
XDD:385	10X252_2	14	14	Hippocampus	5000		2436		4427.5		12525.5		Passed	v3	Karolinska
XDD:385	10X252_3	14	14	Hippocampus	5000		2423		4269		11845		Passed	v3	Karolinska
XDD:385	10X252_4	14	14	Hippocampus	5000		2774		4462		12600.5		Passed	v3	Karolinska
XDD:385	10X254_7	14	14	Thalamus	5000		2915		2848		6366		Passed	v3	Karolinska
XDD:385	10X254_8	14	14	Thalamus	5000		2745		2612		5626		Passed	v3	Karolinska
XDD:385	10X255_7	14	14	Thalamus	5000		3898		3477.5		8423.5		Passed	v3	Karolinska
XDD:385	10X254_5	14	14	Hypothalamus	5000		5292		2322		4725.5		Passed	v3	Karolinska
XDD:385	10X254_6	14	14	Hypothalamus	5000		5832		2350		4819		Passed	v3	Karolinska
XDD:385	10X255_6	14	14	Hypothalamus	5000		5395		2688		5604		Passed	v3	Karolinska
XDD:385	10X254_2	14	14	Caudate-Putamen	5000		4202		3111.5		7861		Passed	v3	Karolinska
XDD:385	10X255_1	14	14	Caudate-Putamen	5000		3672		3420.5		9052		Passed	v3	Karolinska
XDD:385	10X255_2	14	14	Caudate-Putamen	5000		3762		3442		9238		Passed	v3	Karolinska
XDD:385	10X255_3	14	14	Caudate-Putamen	5000		4120		3573.5		9808.5		Passed	v3	Karolinska
XDD:385	10X251_7	14	14	Dorsal midbrain	5000		3866		2814.5		5960.5		Passed	v3	Karolinska
XDD:385	10X251_8	14	14	Dorsal midbrain	5000		4037		2861		6113		Passed	v3	Karolinska
XDD:385	10X252_1	14	14	Dorsal midbrain	5000		3128		2593		5325		Passed	v3	Karolinska
XDD:385	10X252_5	14	14	Ventral midbrain	5000		2418		2447.5		4953		Passed	v3	Karolinska
XDD:385	10X252_6	14	14	Ventral midbrain	5000		2305		2429		5049		Passed	v3	Karolinska
XDD:385	10X252_7	14	14	Ventral midbrain	5000		2846		2508.5		5151.5		Passed	v3	Karolinska
XDD:385	10X254_3	14	14	Cerebellum	5000		3782		3743		9737.5		Passed	v3	Karolinska
XDD:385	10X254_4	14	14	Cerebellum	5000		6932		3198		7468		Passed	v3	Karolinska
XDD:385	10X255_4	14	14	Cerebellum	5000		4720		4468.5		12957		Passed	v3	Karolinska
XDD:385	10X255_5	14	14	Cerebellum	5000		13092		1187		1757		Failed	v3	Karolinska
XDD:385	10X258_3	14	14	Pons	5000		7782		1279		2541		Failed	v3	Karolinska
XDD:385	10X258_4	14	14	Pons	5000		8419		1252		2498		Failed	v3	Karolinska
XDD:385	10X258_1	14	14	Medulla	5000		6366		1086.5		2122		Failed	v3	Karolinska
XDD:385	10X258_2	14	14	Medulla	5000		7196		1029		1980.5		Failed	v3	Karolinska
XDD:386	10X262_5	12	12	Mesencephalon	5000		5151		1397		2862		Failed	v3	Karolinska	No samples in data from this donor
