## Supplemental Table 5 for "Comprehensive cell atlas of the first-trimester developing human brain"

### Sheet: Sheet1
Gene symbol	pval	FDR	Log2FC	Mean Expression
NPTX1	0	0	4.92304	0.123035
CRABP1	0	0	4.70052	0.499689
SNCB	0	0	4.6189	0.134795
EBF1	0	0	4.56315	0.106853
TAC3	8.14068e-212	4.16682e-211	4.37635	0.107199
STMN2	0	0	4.3268	5.33649
NEUROD6	0	0	4.30833	4.95758
L1CAM	0	0	4.30046	0.149024
NHLH2	0	0	4.02797	0.353068
CREG2	0	0	4.0248	0.0969942
AC004158.1	0	0	3.97239	0.198698
ACTL6B	0	0	3.69793	0.133844
DCC	0	0	3.67844	0.407079
RAB26	0	0	3.66758	0.142934
CNTN2	0	0	3.6597	0.123269
SH3BP5	0	0	3.65001	0.167321
SEZ6L2	0	0	3.6362	0.140297
MYT1L	0	0	3.60572	0.175003
ANK3	0	0	3.59813	0.168466
CABP7	0	0	3.58253	0.105958
AFF2	2.61126e-302	1.769e-301	3.48585	0.0804723
PLXNA4	0	0	3.46466	0.138608
GAP43	0	0	3.39217	1.5143
INA	0	0	3.34355	0.464765
CCSER1	0	0	3.29415	0.125191
RTN1	0	0	3.28329	1.30092
SLC17A6	0	0	3.2565	0.189984
PPP1R17	0	0	3.19578	1.9691
PHYHIP	5.68367e-292	3.72267e-291	3.18141	0.0973905
SLC17A7	9.60805e-282	6.17597e-281	3.16601	0.0805722
NEFM	0	0	3.10425	0.123151
RAB3A	0	0	3.0885	0.327373
EDIL3	0	0	3.05679	0.113437
TTC9B	0	0	3.01626	0.215811
NRXN1	0	0	2.97751	0.622154
SLA	2.97493e-178	1.33486e-177	2.95002	0.0836356
ADCYAP1	1.00628e-267	6.15347e-267	2.94732	0.0903808
KLHL35	0	0	2.93592	0.161702
SPINK5	0	0	2.92083	0.147918
CELF4	0	0	2.86938	0.381548
BHLHE22	0	0	2.85664	0.591877
NRN1	0	0	2.84736	0.805923
LHX9	0	0	2.83515	0.409836
KIF21B	0	0	2.82781	0.180096
GRIA2	0	0	2.76657	0.154161
SYT4	8.48336e-252	4.90544e-251	2.75843	0.103895
NXPH4	0	0	2.70843	0.28531
NEUROD2	0	0	2.70011	1.3547
PCDH9	0	0	2.64386	0.634377
NRP2	2.52816e-258	1.506e-257	2.60714	0.0962621
MAPT	0	0	2.59024	0.183049
SCN3A	1.36711e-243	7.74323e-243	2.56001	0.10903
SEZ6	0	0	2.54907	0.374546
BCL11B	0	0	2.54468	1.23898
SYT1	0	0	2.51796	0.559685
LINC00599	0	0	2.51458	0.175582
GNG8	0	0	2.49474	0.20027
CHGA	7.10384e-274	4.48288e-273	2.49098	0.128962
ABRACL	0	0	2.48939	1.23182
CCSAP	0	0	2.48765	0.508748
SNAP25	0	0	2.48171	0.301952
NPTX2	0	0	2.41276	0.282167
TSPAN13	0	0	2.37317	1.15022
PRKX	0	0	2.28981	0.411308
RUNDC3A	9.54739e-242	5.3419e-241	2.24784	0.11386
38961	1.7469e-299	1.16629e-298	2.19925	0.170408
TMEM169	1.50299e-227	8.17769e-227	2.18543	0.117363
PLK3	0	0	2.15018	0.20585
CNR1	0	0	2.07382	0.365946
RASL11B	0	0	2.04072	0.386726
POU2F2	9.38077e-158	3.88151e-157	2.0255	0.09437
SCG3	0	0	2.02375	0.557928
TRIL	0	0	-2.01837	0.13522
FOXP1	0	0	-2.03525	0.144067
GMNN	0	0	-2.0364	0.226574
CLU	0	0	-2.05678	0.198309
HES5	1.35028e-170	5.8867e-170	-2.12553	0.121465
LIG1	0	0	-2.13734	0.08761
ARX	0	0	-2.20034	0.172863
SFRP2	0	0	-2.20995	0.0948813
GATM	0	0	-2.25443	0.100648
PGM1	0	0	-2.32759	0.0808888
SLC35F1	0	0	-2.34058	0.0860901
ATAD2	0	0	-2.40085	0.113659
AHI1	0	0	-2.44476	0.0913636
SOX1	0	0	-2.47566	0.123671
PON2	0	0	-2.48703	0.147145
EGR1	3.18328e-161	1.33312e-160	-2.51538	0.169082
NR2E1	0	0	-2.55006	0.0805262
PCNA	0	0	-2.59386	0.630643
CHEK1	0	0	-2.63414	0.0819899
SOX2	0	0	-2.63732	1.03542
TYMS	0	0	-2.63884	0.34584
CENPK	0	0	-2.63901	0.154467
CDK2	0	0	-2.68824	0.138736
HES1	0	0	-2.79968	0.230592
RAD51AP1	0	0	-2.81808	0.0854063
MCM4	0	0	-2.82549	0.135305
NEUROG1	0	0	-2.84255	0.864497
MCM5	0	0	-2.85619	0.296636
DHFR	0	0	-2.9037	0.085807
RMI2	0	0	-2.93312	0.110555
CLSPN	0	0	-2.94468	0.148082
MCM2	0	0	-2.95859	0.206151
COL11A1	0	0	-2.95873	0.117569
ZFP36L1	0	0	-2.98895	0.22768
GINS2	0	0	-3.01248	0.388756
CDCA7L	0	0	-3.01641	0.1521
MCM6	0	0	-3.06241	0.167008
TCIM	0	0	-3.2633	0.109125
MCM3	0	0	-3.27784	0.2726
MDFI	0	0	-3.42548	0.198801
CDT1	0	0	-3.42564	0.120495
VIM	0	0	-3.87584	4.51632
MCUB	0	0	-4.25075	0.086997
CCND1	0	0	-4.49389	0.186722
