## Supplemental Table 8 for "Comprehensive cell atlas of the first-trimester developing human brain"

### Sheet: DEgenes_OPC_regions
OPC
Forebrain vs. rest										Midbrain/Cerebellum vs rest								Hindbrain vs rest
	gene	pval	qval	log2fc	mean						gene	pval	qval	log2fc	mean				gene	pval	qval	log2fc	mean
39362	LINC01551	8.02065e-102	7.10897e-99	6.83473	0.0260045	LINC RNA located just after FOXG1				7525	EN1	9.46542e-93	6.04045e-89	5.22949	0.0352372			21682	HOXA-AS2	8.33851e-29	1.3974e-27	1070.51	0.0433967
39359	FOXG1-AS1	1.80338e-74	5.81234e-72	5.90037	0.0162136	LINC RNA located just before FOXG1				17224	MTND4P12	9.25771e-15	4.88256e-13	3.2629	0.0103141			47680	HOXB7	3.34513e-10	1.50672e-09	1069.11	0.016343
39361	FOXG1	1.48402e-227	4.73523e-223	5.69119	0.0595554	Telencephalon patterning TF				29358	MKX	1.57756e-17	1.08954e-15	3.16138	0.0102335			35790	AC023794.3	7.65748e-07	2.64489e-06	1068.44	0.0103399
39360	AL049777.1	1.76273e-71	4.93379e-69	4.47252	0.0209213	LINC RNA located around FOXG1				6397	OTX1	8.13285e-18	5.77957e-16	2.68657	0.012152			21681	HOXA3	2.80056e-65	4.35903e-63	8.05231	0.100298
3836	PRRX1	2.86117e-162	1.3042e-158	3.9154	0.108978	Transcription factor				39811	OTX2-AS1	1.15407e-37	3.04332e-35	2.63882	0.0542998			30313	SNCG	1.36418e-08	5.44102e-08	7.48375	0.0143077
21790	NEUROD6	4.23466e-54	6.1418e-52	3.77448	0.0239405	Transcription factor (neurogenic)				27532	PGM5	6.94533e-16	4.07374e-14	2.62682	0.0137971			8339	HOXD3	6.7743e-71	1.3261e-68	6.99047	0.117509
26930	CDKN2A	2.20568e-38	1.3155e-36	3.63118	0.0105697					6894	ANKRD36BP2	4.37977e-24	4.99106e-22	2.54933	0.0240681			47670	HOXB2	1.80236e-77	4.75287e-75	6.76341	0.120267
19782	COL19A1	2.73158e-94	1.89477e-91	3.45872	0.0455432	Collagen (fibril-forming)				35409	DBX2	5.52971e-26	7.02956e-24	2.4316	0.021564			35785	HOXC4	1.13181e-14	7.05762e-14	6.53886	0.02073	DGE
30886	VAX1	1.771e-37	9.87922e-36	3.23466	0.0115673					54064	CBLN4	1.27817e-17	8.9438e-16	2.39752	0.0172055			21674	HOTAIRM1	5.77792e-54	5.10697e-52	6.50311	0.0957568
43742	GRIN2A	2.4757e-81	1.09715e-78	2.96694	0.162969	NMDA receptor subunit 2A				14708	AC002460.2	4.56939e-29	7.29e-27	2.37578	0.0621132			8342	HAGLR	4.37196e-11	2.09523e-10	6.42864	0.0177658
8002	TNFAIP6	8.28599e-30	2.44579e-28	2.96675	0.0187703					4437	LEMD1	1.47532e-06	2.42573e-05	2.28197	0.012509			47671	HOXB-AS1	2.34449e-19	2.02951e-18	6.41872	0.0296411
18550	RNF144B	3.78484e-61	7.36382e-59	2.88707	0.0318227	E3 ubiquitin-protein ligase				41426	OCA2	1.87757e-10	5.89081e-09	2.21189	0.013416			21680	HOXA2	2.27445e-26	3.24422e-25	5.85187	0.0376233
50461	ZNF560	1.07998e-41	7.95842e-40	2.85039	0.015697	Zinc finger TF				26412	KCNK9	1.50757e-18	1.13185e-16	2.17898	0.0198234			47672	HOXB3	1.49706e-24	1.86013e-23	5.81526	0.0386628
39498	AL132857.1	5.01884e-61	9.70553e-59	2.75519	0.0421299					14551	LINC00499	8.73679e-10	2.53431e-08	2.10346	0.0256263			8344	HAGLROS	1.38208e-32	3.01638e-31	5.58403	0.0594541
29172	ITGA8	1.46295e-10	7.3837e-10	2.55957	0.0268737					34185	AP001977.1	1.42705e-11	5.25799e-10	2.05251	0.0595988			42706	CRABP1	2.18405e-57	2.2774e-55	5.50059	0.234004
27495	AL513478.4	5.78281e-45	5.37953e-43	2.52947	0.0170811	LINC RNA downstream of ANKRD20A3P				34561	PRMT8	1.20873e-19	9.66618e-18	1.96406	0.0299189			41655	AC018563.1	8.81298e-29	1.47227e-27	4.9789	0.0520723
26291	PVT1	3.2501e-186	3.45681e-182	2.523	0.291771	LINC RNA downstream of MYC				16156	AC026746.1	7.29552e-11	2.42991e-09	1.96288	0.0214421			35795	LINC02381	1.85878e-20	1.73726e-19	4.63558	0.0427241
23295	CAV2	2.15993e-83	1.06029e-80	2.50667	0.0534997	Caveolin 2 (next to CAV1)				39531	CLEC14A	8.3029e-39	2.45305e-36	1.96071	0.079892			47673	HOXB-AS3	5.52616e-09	2.27638e-08	4.21704	0.014942
28417	LHX2	1.48709e-34	6.56296e-33	2.49804	0.014134					2340	AC092802.1	5.09892e-09	1.30053e-07	1.93312	0.0110334			21668	SKAP2	3.94565e-19	3.36176e-18	3.68708	0.0465691
31049	ADAM12	2.11496e-76	7.41583e-74	2.49762	0.0872244	Metalloprotease				25285	AC092819.3	7.11381e-12	2.72494e-10	1.91739	0.0133165			24938	ZNF703	1.33722e-44	6.49436e-43	3.55056	0.123118
23297	CAV1	6.39638e-64	1.40756e-61	2.45772	0.0336286					9750	FGD5	6.4482e-11	2.17264e-09	1.91096	0.0110966			15125	AC079226.2	8.75106e-05	0.00025158	3.4692	0.0183547
39810	OTX2	1.51121e-86	8.45958e-84	2.44611	0.0645617	Forebrain patterning				25477	MSC-AS1	2.04656e-12	8.4478e-11	1.90228	0.0322079			20576	CCN2	2.2007e-10	1.00558e-09	3.25722	0.0796513
42798	AC104041.1	6.03762e-38	3.47114e-36	2.36772	0.0528997					38540	GPC5-AS2	3.48216e-16	2.11636e-14	1.89891	0.0347292			35564	C1QL4	0.000262596	0.000719775	2.79348	0.0128799
59432	MT-TP	1.08515e-25	2.20262e-24	2.33401	0.0258211					14706	NR3C2	6.19508e-78	1.97673e-74	1.86515	0.212442			7252	AC068535.1	0.000271316	0.000741576	2.72898	0.013395
5428	MYT1L	3.70877e-123	5.14519e-120	2.31502	0.220664	Myelin transcription factor-like 1				8937	ABCA12	5.43999e-05	0.000626414	1.85244	0.0107741			7962	AC009480.1	0.000286264	0.000781028	2.46783	0.0211668
19824	KCNQ5	1.30442e-80	5.66689e-78	2.28451	0.181492	Voltage-gated potassium channel Q5				38544	AL356737.2	9.7626e-34	2.02276e-31	1.81135	0.0762355			35792	FAM242C	0.00026225	0.000718952	2.45513	0.0123145
7023	ANKRD20A8P	6.94372e-31	2.25852e-29	2.27937	0.015784					58106	XACT	2.52792e-06	3.95978e-05	1.79873	0.0456269			9865	AC092422.1	4.72358e-18	3.73717e-17	2.34609	0.108824
14747	FAM160A1	1.42442e-41	1.04005e-39	2.26796	0.060731					38534	GPC5	6.77784e-126	1.08134e-121	1.76543	1.06294			14811	LRAT	9.91063e-06	3.0927e-05	2.33352	0.0214675
48440	RHBDF2	2.8331e-14	1.97076e-13	2.24919	0.0107979					19368	LRFN2	4.76962e-30	8.00996e-28	1.75616	0.06056			7629	MYO7B	0.000218105	0.000602954	2.26941	0.0279074
25715	AF121898.1	8.50424e-15	6.23371e-14	2.24423	0.0922137					14707	AC069272.1	5.01846e-13	2.19958e-11	1.73373	0.020595			18461	EDN1	0.000264938	0.000725662	2.26405	0.0137803
5658	KCNS3	1.31425e-80	5.66689e-78	2.22727	0.0777463	Voltage-gated potassium channel S3				7589	AC079154.1	2.90983e-19	2.28687e-17	1.73071	0.0242154			8097	TANC1	2.64037e-65	4.12986e-63	2.26055	0.444104
49447	ST8SIA5	1.79093e-80	7.61935e-78	2.22651	0.0663804	Ganglioside synthesis enzyme				39532	AL355835.1	1.67719e-38	4.86508e-36	1.70587	0.0826807			45557	WFDC1	3.01134e-30	5.58314e-29	2.17566	0.351285
38054	RUBCNL	9.19006e-33	3.5717e-31	2.21334	0.0205546					21499	AGMO	2.91924e-60	2.91084e-57	1.70156	0.20391			37084	COX6A1	7.4911e-16	5.06411e-15	2.13332	0.255077
49809	AC091646.1	1.33688e-142	3.28132e-139	2.19039	0.177924					8637	AC011997.2	8.09484e-06	0.000113734	1.68471	0.0111702			44889	MT1L	6.63463e-05	0.000192733	2.12227	0.0387594
54224	NTSR1	1.06983e-61	2.14693e-59	2.13797	0.0529335	Neurotensin receptor 1				40319	AC008056.1	9.08539e-37	2.28265e-34	1.67712	0.0760945			9120	PAX3	2.04889e-09	8.72262e-09	2.08701	0.0659564
8511	GULP1	6.86752e-155	2.19129e-151	2.09859	0.329313	Engulfment of apoptotic cells				2006	ERICH3-AS1	1.64427e-06	2.67544e-05	1.6747	0.0123928			28535	AL359091.1	5.06844e-19	4.27614e-18	2.07418	0.142437
59398	MT-TV	1.62313e-20	1.97977e-19	2.08838	0.0191611					9535	LINC01266	5.14261e-13	2.2509e-11	1.67035	0.0446964			50665	JUNB	1.10158e-08	4.42628e-08	1.95543	0.514448
34285	NRGN	3.86639e-34	1.65374e-32	2.06414	0.0210858					31856	NELL1	5.17184e-80	2.06279e-76	1.66659	0.508641			13919	NKX6-1	4.86353e-09	2.012e-08	1.95155	0.0805171
27525	ANKRD20A1	8.36183e-30	2.46589e-28	2.04402	0.0152988					59090	NLGN4Y-AS1	3.97216e-05	0.000475765	1.66317	0.0167375			13495	HOPX	3.73425e-11	1.79853e-10	1.9118	0.186177
27498	ANKRD20A3P	2.50996e-77	9.10088e-75	2.03679	0.0697294	Ankyrin repeat domain pseudogene				38488	MIR4500HG	9.61849e-09	2.36628e-07	1.66261	0.0283889			13968	SPP1	2.74347e-07	9.85684e-07	1.89273	0.101586
18304	AL590004.3	3.03192e-31	1.01301e-29	1.96952	0.0213119					16609	MEF2C-AS1	2.87967e-20	2.44374e-18	1.64897	0.077328			35600	COX14	0.000347446	0.000939915	1.88448	0.0382135
27436	BMS1P10	8.08222e-50	9.58689e-48	1.91816	0.101734	BMS1 pseudogene 10				5976	AC012593.1	6.25063e-34	1.32963e-31	1.63979	0.131606			18029	HIGD2A	4.07835e-06	1.31899e-05	1.88316	0.0722687
25028	GINS4	1.06896e-21	1.47209e-20	1.89806	0.017667					19915	AL391840.1	1.28058e-23	1.40899e-21	1.62939	0.0853101			9868	RARB	2.58428e-17	1.94159e-16	1.86419	0.200776	Retionic acid receptor, involved in HOX-gene activation
10771	CNTN3	1.85278e-158	7.3898e-155	1.88946	0.94698	Contactin 3 (involved in myelination)				25199	AC022034.3	1.19802e-09	3.37689e-08	1.61964	0.017817			19071	CLIC1	0.000151546	0.000425962	1.85485	0.0701325
26290	MYC	8.16994e-128	1.24136e-124	1.88586	0.262583	Cell cycle transcription factor				24610	LPL	8.6001e-16	5.00752e-14	1.61786	0.0649739			9673	SLC6A1-AS1	1.7138e-33	3.91719e-32	1.81412	0.562655
36416	NTS	2.31904e-27	5.50565e-26	1.86673	0.0329407					58440	SMIM10L2B	5.49914e-05	0.000632768	1.61577	0.0126928			36228	BEST3	9.69117e-06	3.02747e-05	1.80124	0.0387502
16078	ANKRD55	3.28486e-42	2.50749e-40	1.86619	0.0281237	Ankyrin-repeat domain D55				51625	AC011455.6	1.10863e-09	3.14997e-08	1.60245	0.0241685			16292	SERF1A	3.41759e-07	1.21719e-06	1.78007	0.086945
27438	AL845321.1	4.24518e-18	4.16914e-17	1.85785	0.0171026					44846	IRX5	5.5041e-12	2.14963e-10	1.58409	0.0186372			57982	PLP1	1.13689e-23	1.32969e-22	1.76681	0.309149
11341	ITGB5-AS1	5.97961e-14	4.04575e-13	1.83501	0.0151369					13425	LNX1	4.41765e-31	7.83102e-29	1.57113	0.119395			22796	ZNF804B	6.71004e-07	2.32975e-06	1.72935	0.0964573
32719	HNRNPUL2	6.77257e-09	2.99265e-08	1.83417	0.0100812					31054	C10orf90	5.50445e-09	1.39726e-07	1.57072	0.0200658			11772	AC092957.1	2.52813e-06	8.355e-06	1.68221	0.0542885
23933	CNTNAP2	3.16975e-169	2.02281e-165	1.83135	5.09564	Contactin-associate protein 2; axon myelination				33459	AP000857.2	1.61259e-14	8.24591e-13	1.5685	0.0223991			14969	SPOCK3	3.07501e-17	2.29999e-16	1.63846	0.237882
19750	EYS	4.08789e-40	2.73451e-38	1.81316	0.143261					5195	AL591686.2	2.8191e-38	7.8905e-36	1.55765	0.125101			3342	KRTCAP2	7.37933e-08	2.77665e-07	1.60176	0.161167
6560	VAX2	3.62864e-64	8.15371e-62	1.79235	0.0459768	Transcription factor				40307	NRXN3	6.4123e-155	2.04604e-150	1.55327	2.0412			17867	AC011369.1	4.29785e-05	0.000127166	1.56562	0.115133
57710	ITM2A	9.22842e-112	8.92305e-109	1.76717	0.235348					26800	AL137017.1	8.53789e-10	2.47886e-08	1.55174	0.030009			13856	PRDM8	0.000138738	0.000391238	1.54273	0.0651417
13712	ADAMTS3	2.25498e-150	6.54108e-147	1.76561	0.550567	Metalloprotease				14719	IQCM	2.75311e-16	1.68611e-14	1.55049	0.0575532			44902	MT1X	6.17464e-06	1.96647e-05	1.5311	0.208901
43360	CCDC78	3.00878e-16	2.5001e-15	1.7609	0.0101691					56640	ARHGAP6	6.96258e-36	1.67039e-33	1.54276	0.111108			18481	RNF182	3.06822e-05	9.19341e-05	1.52647	0.092399
20614	EYA4	1.90529e-16	1.613e-15	1.76023	0.0278149					26330	ADCY8	5.18286e-17	3.39746e-15	1.53755	0.0498152			57765	DACH2	2.75315e-11	1.34037e-10	1.47874	0.293093
26643	DMRT2	1.19366e-72	3.55957e-70	1.75636	0.0569611	TF involved in sex determination and XY reversal				14307	NDST4	6.67029e-05	0.000754469	1.52776	0.0141871			17858	TENM2	3.73743e-194	2.98135e-190	1.47855	3.5549
17500	SPRY4	4.07982e-155	1.44643e-151	1.72937	0.299384	Sprouty homolog MAPK pathway				13576	EPHA5-AS1	5.66807e-12	2.20557e-10	1.51875	0.0244013			38328	DACH1	1.19764e-21	1.22286e-20	1.47214	0.281116
37904	FREM2	8.07361e-84	4.0252e-81	1.72059	0.127944	Basement membrane ECM				25323	CLVS1	6.95586e-32	1.30557e-29	1.515	0.107534			756	ID3	3.37134e-08	1.30534e-07	1.44807	0.296278
56380	FBLN1	4.57631e-76	1.53706e-73	1.71408	0.0927902	ECM				5899	ALK	4.5823e-14	2.23225e-12	1.51098	0.0405594			44887	MT2A	1.29232e-40	4.83985e-39	1.41525	1.14258
12432	ST6GAL1	1.67654e-93	1.13819e-90	1.70765	0.187872	Glycosylase				11207	TUSC7	1.40189e-07	2.79923e-06	1.50462	0.0194998			4174	AL391645.1	4.92193e-06	1.58045e-05	1.30368	0.40456
49811	GTSCR1	2.40109e-88	1.44555e-85	1.70744	0.0876153	Tourettes's syndrome (also CNTNAP2) https://www.malacards.org/card/gilles_de_la_tourette_syndrome				12699	TMEM271	1.27306e-10	4.0907e-09	1.50305	0.024124			50649	WDR83OS	8.94839e-31	1.71693e-29	1.2929	0.608691
54222	SLCO4A1-AS1	4.69276e-36	2.33235e-34	1.70706	0.0341289					1987	AL583808.1	8.444e-05	0.000924926	1.4935	0.0111327			43461	SNHG9	1.82281e-09	7.78192e-09	1.28756	0.325612
41668	AC087473.1	8.73018e-33	3.40125e-31	1.69134	0.0388558					23609	TMEM140	2.67661e-07	5.10491e-06	1.49328	0.0192116			37343	TMEM132D	1.52883e-26	2.21837e-25	1.23185	0.651965
49808	AC091305.1	4.59092e-25	8.79273e-24	1.67235	0.0153147					5059	AL391832.4	1.76334e-75	4.0189e-72	1.4921	0.24505
248	RNF207	5.60342e-23	8.73871e-22	1.6696	0.0103985					14336	NDST3	7.61478e-22	7.20986e-20	1.49019	0.0602662
41795	EHD4	9.24435e-80	3.78165e-77	1.66926	0.0784442	Cadherin binding				17470	PCDHGA12	1.35276e-05	0.000181944	1.48919	0.0151285
27454	ANKRD20A4P	6.45452e-26	1.34257e-24	1.6676	0.017912					31109	JAKMIP3	6.41058e-08	1.35463e-06	1.48904	0.0149426
35170	PPFIBP1	6.53611e-116	7.44836e-113	1.65573	0.274442					44919	AC009090.4	9.37728e-12	3.52842e-10	1.48481	0.0223242
10863	VGLL3	1.2869e-25	2.59559e-24	1.65383	0.0199037					17526	KCTD16	5.31157e-22	5.10486e-20	1.48158	0.217983
38623	DOCK9	1.3044e-45	1.26893e-43	1.64422	0.110752	Cadherin binding				4415	AL512306.3	1.05836e-06	1.79916e-05	1.4756	0.0283991
42290	CA12	1.94293e-52	2.55124e-50	1.64025	0.0688004	Carbonic anhydrase				27647	GNA14-AS1	3.98698e-08	8.71346e-07	1.47245	0.0287347
26305	CCDC26	1.85655e-39	1.19433e-37	1.63969	0.134804					55832	EMID1	8.09459e-10	2.35659e-08	1.46951	0.040911
25848	GDF6	1.77982e-20	2.16592e-19	1.62594	0.0157583					49374	AC009899.1	7.14272e-07	1.25848e-05	1.46937	0.0143258
12830	CYTL1	8.08916e-39	4.93516e-37	1.61657	0.0391169					8998	AC010136.1	3.27085e-05	0.000399565	1.46251	0.010784
32639	VWCE	2.81747e-47	2.97682e-45	1.61462	0.037019	Calcium binding				10662	ADAMTS9-AS1	5.40516e-05	0.000622627	1.4577	0.0108317
29255	DNAJC1	1.44191e-142	3.28633e-139	1.59633	1.00281	Heat shock protein				8187	SCN9A	1.74576e-51	9.28393e-49	1.45587	0.15424
524	FBLIM1	3.59977e-45	3.38824e-43	1.58046	0.0463855	Cell adhesion				54488	LIPI	1.22719e-06	2.0643e-05	1.44145	0.0164088
8644	SATB2	1.12106e-56	1.81577e-54	1.58035	0.09368					43940	AC009152.6	1.3514e-07	2.70219e-06	1.44128	0.0220769
13029	LDB2	1.57997e-72	4.62511e-70	1.57211	0.139505					10558	ARHGEF3-AS1	1.19042e-06	2.00866e-05	1.43385	0.0179617
24711	AC120193.1	1.89272e-13	1.22377e-12	1.56731	0.0285224					6710	LRRTM4-AS1	1.75053e-08	4.12831e-07	1.43269	0.0282797
36446	DUSP6	1.82549e-120	2.32991e-117	1.56636	0.293799					1957	LRRC7-AS1	7.45003e-06	0.000105604	1.43245	0.011016
40120	RGS6	1.13286e-36	5.93554e-35	1.55895	0.130927					11061	AC063944.1	2.83452e-05	0.000352608	1.42942	0.0142018
31768	ABCC8	2.53665e-27	5.98881e-26	1.54978	0.0253669					58352	LINC01201	5.50394e-31	9.70274e-29	1.42234	0.0537665
38141	DLEU7	1.64974e-59	3.04278e-57	1.54641	0.07998					58217	RHOXF1-AS1	8.38639e-06	0.000117675	1.41388	0.0133275
14849	PDGFC	6.2255e-79	2.39329e-76	1.53763	0.13767					11170	GRAMD1C	2.36628e-27	3.38579e-25	1.40596	0.0948987
2374	LINC01776	3.73875e-59	6.7399e-57	1.53429	0.121209					2380	PLPPR4	7.20479e-10	2.11102e-08	1.40492	0.0386619
8242	GAD1	5.19456e-86	2.76247e-83	1.53173	0.218356					25201	AC022034.1	1.94553e-20	1.66876e-18	1.40446	0.0322694
27513	CNTNAP3P2	8.81863e-20	1.00602e-18	1.51646	0.0148335					31487	TRIM5	2.21769e-05	0.000284185	1.38684	0.0127875
32468	SLC43A3	1.27988e-19	1.44204e-18	1.50465	0.0130755					15779	ADAMTS12	4.51302e-09	1.16037e-07	1.38307	0.0206084
29215	MALRD1	1.44166e-35	6.8453e-34	1.49955	0.0673497					50001	HCN2	1.77686e-08	4.18114e-07	1.37729	0.0218104
9540	CNTN6	5.4494e-38	3.1443e-36	1.49343	0.109722					13783	ART3	6.06404e-16	3.57655e-14	1.37552	0.0361763
17132	PDLIM4	1.72751e-71	4.878e-69	1.49262	0.0789886					6232	AC007402.1	4.3331e-12	1.70903e-10	1.356	0.26145
41588	CHRM5	2.56337e-28	6.53291e-27	1.48926	0.0414888					17822	GABRA1	6.07056e-11	2.04973e-09	1.35496	0.0210429
621	IFFO2	2.594e-58	4.52292e-56	1.48486	0.0656732					10786	LINC02018	1.96868e-10	6.15247e-09	1.35259	0.0387664
8479	ZNF804A	5.77605e-113	6.1434e-110	1.48343	1.11927					58047	COL4A5	2.30288e-14	1.16082e-12	1.34215	0.0561431
38049	LRRC63	2.51347e-13	1.60464e-12	1.48308	0.0130768					27995	ANKRD18CP	8.6398e-11	2.85677e-09	1.33696	0.026823
33981	ZBTB16	2.34388e-32	8.78831e-31	1.4758	0.0427571					48862	AP001021.3	9.76762e-11	3.19002e-09	1.33548	0.0580746
37906	FREM2-AS1	1.34245e-16	1.14931e-15	1.47186	0.0117165					8179	AC009495.1	1.37531e-05	0.000184694	1.33168	0.0151509
8469	AC021851.2	1.50313e-23	2.48379e-22	1.47037	0.0296876					16020	FST	3.39276e-08	7.51779e-07	1.33078	0.0280741
34051	DSCAML1	7.69334e-83	3.60999e-80	1.46839	0.415422					8042	KCNJ3	6.89975e-10	2.0291e-08	1.3262	0.0298802
18299	AL391422.4	1.72349e-36	8.87485e-35	1.46323	0.0287188					22893	PON3	7.60795e-08	1.58353e-06	1.31674	0.021074
12686	ZNF732	2.05345e-17	1.89642e-16	1.4412	0.0149029					53758	PTPRT	7.8975e-119	8.39978e-115	1.31612	1.45021
42428	CORO2B	5.60068e-54	8.08627e-52	1.42808	0.10137					7579	AC011246.1	5.64046e-06	8.18817e-05	1.3156	0.043955
17318	MATR3	2.06672e-35	9.68352e-34	1.42746	0.0289405					10847	AC117464.1	6.66415e-69	1.11916e-65	1.29985	0.461209
42881	UBE2Q2P1	5.99478e-44	5.24059e-42	1.41828	0.0523521					30564	GOLGA7B	5.6452e-11	1.92443e-09	1.29907	0.0258637
14798	AC079298.3	1.00802e-24	1.87218e-23	1.41633	0.0889081					45408	AC106741.1	1.78533e-06	2.88291e-05	1.29896	0.0148054
13646	UGT2B7	1.1062e-14	8.02558e-14	1.41179	0.0182441					20239	SCML4	3.13486e-18	2.2942e-16	1.2989	0.057707
342	PIK3CD-AS2	2.21684e-13	1.42267e-12	1.41029	0.0139195					16891	AC079465.1	3.13352e-06	4.80233e-05	1.29851	0.0258868
4282	KIF14	1.57362e-37	8.80894e-36	1.40802	0.0943402					28127	ABCA1	1.58388e-18	1.18635e-16	1.29651	0.0739538
18704	BTN3A2	1.3181e-30	4.20105e-29	1.40741	0.0279057					43114	AC110023.1	2.57684e-05	0.00032358	1.29004	0.0339222
11340	ITGB5	1.49983e-43	1.2694e-41	1.40678	0.0718213					24408	PRSS51	2.66985e-08	6.05559e-07	1.28313	0.0388725
58310	AL008633.1	2.58715e-74	8.25508e-72	1.40418	0.506256					49478	ZBTB7C	2.88899e-05	0.000358267	1.27969	0.0239337
24812	DUSP4	3.97488e-53	5.37417e-51	1.404	0.0494009					29868	CABCOCO1	3.09365e-24	3.5508e-22	1.27685	0.081874
51624	FBXO17	1.63002e-34	7.17388e-33	1.40196	0.038161					38803	SOX1-OT	1.86168e-25	2.30243e-23	1.27433	0.104325
33087	AP003071.2	5.46522e-11	2.86628e-10	1.40082	0.0103616					44136	LINC01567	1.11492e-06	1.88927e-05	1.26867	0.0225617
24657	AC087854.1	1.48931e-62	3.08578e-60	1.40032	0.18975					7259	AC068057.3	1.98791e-08	4.64009e-07	1.26679	0.0448505
40571	ATG2B	5.64383e-90	3.53105e-87	1.38667	0.200223					31973	THEM7P	6.21703e-12	2.40161e-10	1.26332	0.0429336
55404	SCARF2	3.809e-28	9.56988e-27	1.38512	0.0236762					39523	TTC6	4.401e-10	1.32105e-08	1.26148	0.0315325
54478	ANKRD20A11P	3.43083e-13	2.16517e-12	1.37963	0.0193282					33469	SYTL2	6.92449e-14	3.31254e-12	1.25992	0.0496127
27342	CNTNAP3B	2.41192e-31	8.16115e-30	1.37402	0.0398933					53532	SNTA1	3.42394e-07	6.41897e-06	1.25468	0.0200407
33098	CCND1	3.35709e-120	4.11993e-117	1.36806	0.851949					4849	AL353689.3	7.6001e-07	1.33025e-05	1.25178	0.0213411
29570	LINC00839	6.12026e-30	1.83366e-28	1.36722	0.0349726					2368	MIR137HG	2.20191e-07	4.26068e-06	1.24832	0.0533311
31259	KRTAP5-AS1	1.96235e-10	9.80961e-10	1.36665	0.0158548					43684	RBFOX1	1.19409e-89	5.44299e-86	1.24161	1.42389
25399	MYBL1	4.40288e-46	4.40398e-44	1.36299	0.101419					49764	AC110597.1	6.46752e-05	0.000733875	1.23926	0.0213865
11318	PDIA5	7.09593e-19	7.49477e-18	1.35819	0.0159559					22048	ADCY1	5.40148e-28	7.94241e-26	1.23842	0.101489
4236	CRB1	1.89824e-64	4.32637e-62	1.3557	0.181899					31948	AL358944.1	9.27052e-07	1.5912e-05	1.23419	0.0313738
18775	H2AC17	5.8133e-15	4.31675e-14	1.35322	0.0147588					2707	SLC22A15	4.29274e-14	2.10081e-12	1.23178	0.0574842
40885	ADSS1	1.42329e-12	8.51732e-12	1.35094	0.0140652					49909	AC124254.2	8.15504e-12	3.09407e-10	1.22965	0.0457855
889	TRNP1	1.30149e-56	2.09737e-54	1.34524	0.059533					40655	DLK1	2.14024e-12	8.80037e-11	1.22572	0.0348035
52038	SLC1A5	4.96677e-21	6.42138e-20	1.34331	0.0272954					25395	ADHFE1	4.25163e-07	7.81007e-06	1.22141	0.0290942
16622	ADGRV1	2.95776e-48	3.25436e-46	1.34264	0.24376					12465	P3H2	2.37041e-09	6.39022e-08	1.21908	0.0279778
21841	DPY19L2P1	4.81994e-67	1.18304e-64	1.33843	0.109373					53191	PCSK2	5.58517e-33	1.11382e-30	1.2181	0.145942
39922	RHOJ	6.33191e-18	6.13167e-17	1.33613	0.0202186					33456	AP001825.1	3.06353e-38	8.5001e-36	1.21684	0.19799
15467	SEMA5A	1.68718e-123	2.44702e-120	1.33186	2.69895					40620	CYP46A1	3.62578e-13	1.62033e-11	1.21591	0.0465441
15158	ENPP6	1.5189e-20	1.85958e-19	1.3304	0.0311067					58922	PCDH11Y	4.1563e-18	3.02094e-16	1.21114	0.14386
33965	TMPRSS5	2.47368e-19	2.71238e-18	1.32586	0.0217025					21736	CPVL	1.14557e-08	2.76916e-07	1.21054	0.0195631
14141	CENPE	2.72185e-14	1.89626e-13	1.32344	0.047943					22951	TMEM130	1.96877e-11	7.16302e-10	1.2003	0.0382654
56800	PTCHD1	2.18107e-36	1.12067e-34	1.31926	0.043747
6434	SERTAD2	9.17562e-69	2.41963e-66	1.31644	0.18673
42784	CFAP161	9.25403e-06	3.08803e-05	1.31372	0.0129523
54684	AF129075.3	1.35358e-08	5.80901e-08	1.31237	0.0130171
18697	H2BC9	8.35501e-17	7.28393e-16	1.30488	0.02124
10220	FYCO1	5.21556e-26	1.09414e-24	1.30422	0.0312325
15978	EMB	2.07904e-21	2.78848e-20	1.3034	0.0175224
51712	LTBP4	4.3145e-22	6.16236e-21	1.30105	0.031909
12872	SORCS2	5.42271e-40	3.61227e-38	1.30053	0.0585927
3627	MPZ	2.34845e-25	4.63416e-24	1.29582	0.0250694
32471	RTN4RL2	2.24183e-52	2.91968e-50	1.2934	0.0638749
39372	AL158058.1	5.85755e-12	3.33101e-11	1.27754	0.0184154
38198	PCDH8	3.00615e-18	2.99283e-17	1.27025	0.0250078
26460	ARC	4.8955e-74	1.53143e-71	1.26662	0.806297
56791	AC004470.2	4.04695e-34	1.72403e-32	1.2662	0.226796
56568	PRKX	2.36711e-48	2.62257e-46	1.2661	0.0785
20300	METTL24	3.04064e-07	1.1604e-06	1.26085	0.0145767
53510	DNMT3B	2.13606e-15	1.6535e-14	1.25521	0.0195579
22672	DTX2P1-UPK3BP1-PMS2P11	1.60089e-13	1.04077e-12	1.25353	0.0197487
56982	BCOR	4.36269e-58	7.56548e-56	1.25034	0.0908192
31618	NRIP3	2.42398e-73	7.43696e-71	1.23993	0.197794
34957	GRIN2B	1.94461e-101	1.63285e-98	1.23925	0.540931
8507	LINC01090	9.73434e-24	1.6434e-22	1.23758	0.0270567
14858	GRIA2	2.26927e-143	6.03398e-140	1.2345	2.35504
52863	ZNF324	2.18832e-25	4.33964e-24	1.23261	0.0346686
17461	PCDHGB4	1.82487e-08	7.7441e-08	1.22917	0.0101977
31070	MKI67	2.38005e-25	4.6907e-24	1.22796	0.0984104
10752	GXYLT2	9.21946e-18	8.79445e-17	1.22378	0.0179559
33249	UCP2	7.35253e-51	8.92032e-49	1.22368	0.0715972
10209	LIMD1	1.43088e-42	1.1163e-40	1.22266	0.0758793
39766	SAMD4A	1.93747e-86	1.06588e-83	1.21739	0.787341
18517	GMPR	3.01769e-55	4.60711e-53	1.21666	0.0945064
34804	AC009533.1	9.66666e-15	7.05337e-14	1.2154	0.0186221
33125	SHANK2	2.73682e-76	9.38996e-74	1.2127	0.22055
45924	CAMKK1	9.45216e-13	5.73673e-12	1.21095	0.0198975
23179	ATXN7L1	1.58728e-55	2.45859e-53	1.20514	0.151216

### Sheet: DE_genes_COP_regions
COP
Forebrain vs rest							Midbrain/Diencephalon vs rest							Hindbrain vs rest
	gene	pval	qval	log2fc	mean			gene	pval	qval	log2fc	mean			gene	pval	qval	log2fc	mean
39362	LINC01551	7.5553e-26	1.05575e-23	6.00158	0.0295708		7525	EN1	4.13779e-19	1.6933e-15	6.74139	0.0196571		47680	HOXB7	6.67907e-05	0.000318139	1069.64	0.0237707
22913	DLX6-AS1	2.12728e-07	1.42512e-06	5.56485	0.0196871		17224	MTND4P12	3.2038e-10	1.61011e-07	3.46496	0.0248297		21682	HOXA-AS2	6.96543e-06	4.02324e-05	1069.42	0.0204498
39360	AL049777.1	1.87731e-15	5.56703e-14	5.36672	0.0169636		39811	OTX2-AS1	1.92585e-16	3.94056e-13	3.42556	0.0343699		21674	HOTAIRM1	9.12801e-21	6.75662e-19	6.8245	0.0882186
39361	FOXG1	6.87697e-41	3.78842e-38	5.36341	0.0472923		29868	CABCOCO1	4.87445e-06	0.000637596	2.52717	0.0313917		8339	HOXD3	1.12148e-31	2.45236e-29	6.42424	0.16863
1845	FOXD3	6.87532e-19	3.71605e-17	4.86608	0.0259921		39530	SSTR1	1.78098e-08	4.9532e-06	2.04339	0.05007		21681	HOXA3	1.6176e-17	7.22897e-16	5.32988	0.0887249
26930	CDKN2A	7.68577e-11	9.68617e-10	4.41033	0.0129827		42103	UNC13C	3.51824e-06	0.000486876	1.89582	0.116568		42706	CRABP1	5.54123e-15	1.56388e-13	4.95994	0.130921
10863	VGLL3	2.33921e-08	1.8593e-07	3.64718	0.0123428		31058	AL359094.1	2.29484e-06	0.000338856	1.79801	0.0288829		8342	HAGLR	1.63251e-09	1.8042e-08	4.85456	0.0409046
2374	LINC01776	1.49705e-33	4.42108e-31	3.58309	0.11012		9858	THRB	3.60195e-07	6.65687e-05	1.78229	0.0515889		8344	HAGLROS	2.69212e-13	5.67882e-12	4.83877	0.0765641
29570	LINC00839	1.19617e-17	5.29607e-16	3.4847	0.0272486		29767	AL442003.1	1.8842e-09	6.91985e-07	1.65592	0.0572693		47670	HOXB2	1.07914e-21	9.06537e-20	4.81492	0.107969
57472	AR	7.09196e-13	1.31663e-11	3.23554	0.035429		39532	AL355835.1	7.25415e-10	3.05592e-07	1.6442	0.134645		47671	HOXB-AS1	3.29838e-11	4.89308e-10	4.71214	0.051035
16012	ITGA2	2.41657e-08	1.91388e-07	3.22906	0.0157542		44919	AC009090.4	5.53034e-07	9.54349e-05	1.53969	0.0463168		47672	HOXB3	3.22645e-08	2.84735e-07	4.3966	0.0423367
25983	AP002852.1	2.4439e-06	1.35596e-05	3.19069	0.0133118		14708	AC002460.2	9.26437e-07	0.000149936	1.5155	0.13734		21668	SKAP2	2.86734e-13	6.01742e-12	4.21693	0.0941806
37904	FREM2	2.85225e-07	1.87269e-06	3.11402	0.0133147		20640	AL078590.2	4.6384e-10	2.15654e-07	1.48882	0.094475		21680	HOXA2	4.18637e-05	0.000207228	3.98998	0.0286305
1844	FOXD3-AS1	1.99634e-16	7.10399e-15	3.10591	0.0224228		44844	CRNDE	1.4208e-09	5.3553e-07	1.40659	0.106795		8120	RBMS1	1.77222e-07	1.38141e-06	3.71627	0.0486818
13712	ADAMTS3	9.83227e-32	2.51478e-29	3.09307	0.105108		53758	PTPRT	6.27353e-17	1.49759e-13	1.37753	0.554479		45422	ADAMTS18	1.45333e-05	7.87593e-05	3.6899	0.0518781
18550	RNF144B	1.43028e-18	7.29035e-17	2.99928	0.0463953		3429	AL590666.2	1.11865e-10	7.28294e-08	1.36299	0.252457		35795	LINC02381	1.34269e-08	1.26647e-07	3.61529	0.0645978
27498	ANKRD20A3P	8.87484e-15	2.30907e-13	2.99404	0.0153358		49117	GREB1L	2.53224e-10	1.37218e-07	1.26149	0.178227		35785	HOXC4	7.50712e-06	4.30529e-05	3.48944	0.0243157
50461	ZNF560	8.06076e-23	7.62074e-21	2.98384	0.0370487		44130	CACNG3	4.18421e-07	7.49131e-05	1.24543	0.0934361		31270	IFITM10	0.000120024	0.000543159	3.25295	0.0275774
31700	RASSF10-DT	5.63751e-08	4.18916e-07	2.91014	0.0117095		19915	AL391840.1	6.15893e-10	2.71429e-07	1.24	0.416835		24938	ZNF703	2.01792e-08	1.84387e-07	2.97296	0.0974324
33981	ZBTB16	2.5379e-12	4.29166e-11	2.81498	0.0247838		59084	ANOS2P	5.97475e-11	4.28735e-08	1.22645	0.267114		13919	NKX6-1	2.27478e-06	1.44167e-05	2.97197	0.0526721
39810	OTX2	1.19316e-13	2.53368e-12	2.81083	0.0303612		54050	AC005220.1	1.014e-06	0.000162274	1.22219	0.137436		17780	EBF1	1.31534e-05	7.19894e-05	2.67007	0.0613115
30886	VAX1	1.03109e-10	1.26713e-09	2.73521	0.0142477		35417	ANO6	6.82611e-06	0.000839231	1.22128	0.2251		57610	TSIX	1.38229e-05	7.53098e-05	2.62557	0.0608209
21790	NEUROD6	2.21142e-15	6.47835e-14	2.72284	0.0368675		59088	NLGN4Y	3.39591e-22	1.94559e-18	1.20603	0.831919		14969	SPOCK3	2.8516e-15	8.42133e-14	2.27515	0.322666
31149	AL360181.3	9.72176e-07	5.78259e-06	2.69393	0.0147607									9673	SLC6A1-AS1	2.5994e-26	3.70459e-24	1.98399	0.754398
30659	KCNIP2	1.62142e-14	4.03188e-13	2.67042	0.0223887									3251	S100A1	1.62215e-12	2.96621e-11	1.8137	0.655468
15638	AC091946.1	7.36344e-05	0.000316859	2.66773	0.015337									31198	SIGIRR	2.88795e-05	0.000147439	1.65365	0.187667
3836	PRRX1	1.58383e-18	8.01598e-17	2.66156	0.0535112									50649	WDR83OS	1.86444e-38	7.12115e-36	1.58184	1.08688
9540	CNTN6	1.21933e-08	1.01855e-07	2.62837	0.0833598									31121	NKX6-2	5.33592e-05	0.0002594	1.44868	0.693481
8242	GAD1	1.87344e-23	1.91666e-21	2.5748	0.0661206									31455	AC104389.6	6.57181e-17	2.61742e-15	1.42352	2.92382
45707	CBFA2T3	1.15433e-06	6.7913e-06	2.55437	0.014985									43461	SNHG9	6.5888e-11	9.29309e-10	1.40824	0.496321
38665	AL353697.1	3.73308e-09	3.44738e-08	2.48966	0.0885405									40194	NPC2	2.43245e-05	0.000126278	1.3901	0.194093
24765	SCARA3	1.86936e-07	1.26356e-06	2.47935	0.0104925									28193	PALM2AKAP2	2.13921e-08	1.94663e-07	1.3449	0.38479
26725	AL162384.1	1.63173e-06	9.30755e-06	2.35528	0.051733									756	ID3	9.96412e-05	0.000459598	1.33852	0.174039
21793	PPP1R17	7.59509e-05	0.000326239	2.32092	0.013771									15946	AC114947.2	1.39672e-09	1.56474e-08	1.25987	1.3939
19782	COL19A1	7.70903e-15	2.03158e-13	2.3003	0.0525073									50562	TMEM205	0.000164078	0.000724331	1.2373	0.298474
24955	AP006545.3	4.33961e-06	2.3115e-05	2.28201	0.0121678
53964	PTGIS	5.85483e-09	5.207e-08	2.28147	0.0163269
21874	ANLN	4.5624e-12	7.31363e-11	2.27383	0.050318
2368	MIR137HG	5.4608e-13	1.03186e-11	2.27219	0.0451808
28417	LHX2	1.20944e-11	1.80071e-10	2.24686	0.0232319
36656	GAS2L3	1.43377e-07	9.89918e-07	2.24668	0.0198057
6560	VAX2	1.86175e-32	4.98426e-30	2.23	0.0769365
14747	FAM160A1	1.45751e-17	6.37433e-16	2.22714	0.0936433
56333	MPPED1	0.000221722	0.00087377	2.21596	0.0100142
26291	PVT1	1.59572e-40	8.16268e-38	2.17224	0.386841
1801	LINC01748	8.05854e-27	1.28247e-24	2.16513	0.233705
25320	AC022182.1	2.01054e-17	8.55778e-16	2.14089	0.0441441
43060	AC068831.6	8.12776e-07	4.90688e-06	2.11007	0.0122683
43632	LINC01569	9.66699e-06	4.87193e-05	2.10867	0.0102753
35538	FKBP11	1.23046e-06	7.19488e-06	2.1019	0.0134547
24812	DUSP4	2.1495e-09	2.07322e-08	2.09473	0.0224739
50560	RAB3D	4.24734e-08	3.22218e-07	2.08545	0.0143129
14798	AC079298.3	2.06794e-06	1.15971e-05	2.03568	0.0370173
14965	TLL1	2.37993e-05	0.000112131	2.02657	0.0128833
49310	KLHL14	2.62767e-18	1.28014e-16	2.02244	0.133064
23295	CAV2	4.87829e-13	9.27296e-12	2.02209	0.0301723
26643	DMRT2	2.22457e-27	3.77071e-25	1.98293	0.0615877
45115	AC027682.4	8.86441e-10	9.16715e-09	1.96698	0.0236001
36438	KITLG	0.000223879	0.000881074	1.94739	0.0123195
32058	PRR5L	1.81247e-10	2.13662e-09	1.93573	0.0451611
4687	AC096642.1	0.000221163	0.00087205	1.93123	0.0107287
3008	NBPF14	0.00021319	0.000843048	1.92262	0.0114304
49370	AC015961.2	2.80299e-05	0.000130116	1.91628	0.0105176
49811	GTSCR1	3.24292e-19	1.82867e-17	1.91398	0.0552103
17485	AC005753.2	6.90319e-09	6.04367e-08	1.91153	0.0192191
38563	SOX21	8.24822e-12	1.2615e-10	1.90186	0.0497985
45976	ENO3	9.92629e-06	4.98769e-05	1.90139	0.0137656
37926	AL133318.1	1.0834e-06	6.39635e-06	1.90109	0.0179093
5584	GREB1	7.27381e-19	3.88742e-17	1.88039	0.0752574
41982	CEP152	2.76416e-05	0.000128501	1.84795	0.0141579
48513	BIRC5	0.000114787	0.000478003	1.83803	0.0274815
16078	ANKRD55	4.00984e-11	5.34259e-10	1.83193	0.0498208
1802	AC099792.1	5.04282e-30	1.07803e-27	1.83075	0.283409
8649	FTCDNL1	2.72487e-13	5.43569e-12	1.81783	0.0490198
32703	EML3	7.1247e-05	0.000307464	1.79243	0.0149787
31070	MKI67	1.00221e-05	5.03402e-05	1.79064	0.0250908
31924	KIF18A	0.000221007	0.000871553	1.78793	0.0110208
42811	AC243919.2	9.15902e-06	4.6396e-05	1.78645	0.0109259
23074	TRIM56	8.9122e-06	4.52658e-05	1.78418	0.017396
24404	LINCR-0001	3.2998e-15	9.33129e-14	1.78329	0.0378739
24056	WDR86	1.06199e-10	1.30342e-09	1.77458	0.0283802
8644	SATB2	2.88474e-18	1.39588e-16	1.77288	0.0976721
5428	MYT1L	2.54805e-27	4.2685e-25	1.77088	0.300085
10771	CNTN3	1.42967e-38	6.39912e-36	1.76796	1.8373
39498	AL132857.1	5.97381e-13	1.1192e-11	1.75572	0.0572863
4276	LINC00862	3.56904e-06	1.92504e-05	1.73987	0.0161223
34855	KLRK1	3.21945e-14	7.58425e-13	1.73886	0.0718518
2162	LINC02795	2.78478e-05	0.000129396	1.72656	0.016983
8866	CRYGD	3.6431e-06	1.96203e-05	1.71964	0.0148951
42139	AC090518.1	5.92521e-05	0.000259969	1.70643	0.0195275
24711	AC120193.1	1.14863e-06	6.76476e-06	1.7049	0.0278982
11000	IMPG2	2.49033e-05	0.00011689	1.7014	0.0176743
41582	RYR3	2.43742e-35	8.95157e-33	1.69218	0.465525
56133	AL022322.2	7.10401e-05	0.000306663	1.68814	0.0134034
16834	AC008467.1	8.10937e-09	7.00546e-08	1.68748	0.0282596
43051	FURIN	4.84793e-08	3.63734e-07	1.68222	0.0280423
59404	MT-TM	5.52882e-08	4.1148e-07	1.68141	0.015405
15085	VEGFC	1.21958e-08	1.01855e-07	1.67782	0.0362563
1222	MIR3659HG	2.60834e-05	0.00012179	1.67651	0.0140258
18732	H2BC11	2.30018e-11	3.19859e-10	1.6657	0.102168
41569	ARHGAP11A	5.65446e-08	4.19958e-07	1.6566	0.0158469
31114	PWWP2B	4.89392e-05	0.000217688	1.65539	0.019039
28126	NIPSNAP3B	3.59393e-06	1.937e-05	1.63511	0.0174671
9746	C3orf20	3.48858e-07	2.25839e-06	1.63345	0.0266961
27176	AL133410.1	3.51976e-10	3.92082e-09	1.62809	0.0270028
46147	PER1	3.30363e-09	3.07759e-08	1.62789	0.0275227
21404	PMS2CL	1.16613e-06	6.85509e-06	1.62407	0.0136907
7104	CNNM4	4.85831e-08	3.64418e-07	1.62237	0.041102
12872	SORCS2	1.445e-23	1.49976e-21	1.61755	0.115497
28249	ZNF883	7.2784e-06	3.7486e-05	1.61308	0.024241
56800	PTCHD1	5.99473e-17	2.38839e-15	1.61034	0.0681431
50389	TGFBR3L	0.000151569	0.000618759	1.59222	0.0228282
22976	ZSCAN25	1.36582e-07	9.47343e-07	1.58254	0.0223132
58907	ZFY-AS1	2.50369e-05	0.000117459	1.58034	0.0172765
24715	AF106564.1	4.77049e-11	6.27724e-10	1.5744	0.0318702
49809	AC091646.1	5.52356e-22	4.73736e-20	1.56992	0.136518
9663	ATP2B2	1.64054e-27	2.84817e-25	1.56423	0.18128
38172	ATP7B	7.86916e-19	4.15904e-17	1.56385	0.0800054
35990	B4GALNT1	1.3883e-14	3.4916e-13	1.55929	0.040345
30534	SLIT1	1.14432e-30	2.60159e-28	1.55818	0.297393
50546	AC011442.1	7.48528e-05	0.00032186	1.5569	0.0134457
56791	AC004470.2	2.59623e-09	2.46672e-08	1.55497	0.177016
42798	AC104041.1	1.99681e-09	1.93834e-08	1.5548	0.0742434
34441	LINC02743	2.27218e-08	1.81054e-07	1.55163	0.0262819
58639	AFF2	3.27252e-30	7.15607e-28	1.54914	0.271813
19082	HSPA1B	2.0446e-40	1.02754e-37	1.54061	1.96637
9947	CMTM7	3.8758e-07	2.48436e-06	1.53977	0.322768
41272	HERC2P7	7.44441e-09	6.47397e-08	1.53921	0.0286366
24403	AC104964.2	7.25067e-09	6.32083e-08	1.53606	0.0295277
6664	LOXL3	9.94345e-20	6.15206e-18	1.53279	0.129029
13259	AC095057.3	2.08463e-08	1.67366e-07	1.52299	0.0245116
19081	HSPA1A	4.04704e-35	1.39677e-32	1.52127	5.39966
30938	PHACTR2P1	0.000118869	0.000493998	1.52114	0.0191266
39889	SIX4	1.75871e-05	8.45443e-05	1.51361	0.0230473
30864	ATRNL1	3.77326e-34	1.16224e-31	1.51102	0.598591
19542	TDRD6	1.07657e-05	5.37085e-05	1.51053	0.0134678
49447	ST8SIA5	1.67372e-05	8.06348e-05	1.50904	0.0255682
142	SLC35E2B	3.50409e-23	3.42588e-21	1.50731	0.140211
51171	ZNF492	2.67924e-05	0.000124755	1.49497	0.0158891
42354	IGDCC4	2.88583e-09	2.71479e-08	1.48977	0.0292846
59398	MT-TV	1.23219e-14	3.13754e-13	1.48966	0.053215
47904	AC015813.2	8.06711e-05	0.000344963	1.48925	0.0106839
9186	SLC19A3	7.65471e-06	3.92758e-05	1.48811	0.0104465
54258	COL20A1	1.35815e-36	5.40356e-34	1.48514	0.475351
4522	PLXNA2	2.17372e-28	4.15123e-26	1.48486	0.21777
17132	PDLIM4	5.88313e-20	3.74507e-18	1.47775	0.0789027
15950	AC114956.2	0.000186743	0.000746921	1.46932	0.0160339
11341	ITGB5-AS1	1.1041e-10	1.35278e-09	1.46308	0.0793098
4644	PTPN14	8.69633e-25	1.03798e-22	1.46307	0.291697
37927	FOXO1	3.01362e-21	2.41816e-19	1.45371	0.209675
2738	TRIM45	5.20421e-15	1.40641e-13	1.45331	0.0484718
8282	CDCA7	0.000134683	0.000554809	1.44823	0.0164546
38798	TEX29	0.000227518	0.000893661	1.44731	0.0108297
33525	RAB38	2.22713e-08	1.7786e-07	1.44339	0.0276761
17500	SPRY4	6.71831e-06	3.47827e-05	1.43872	0.0294014
56376	FAM118A	3.32293e-18	1.59713e-16	1.43813	0.0972038
55009	PDE9A-AS1	0.000196971	0.000783126	1.42738	0.0126724
37460	POLE	2.87696e-05	0.000133161	1.42529	0.0127387
24616	LZTS1	2.74766e-05	0.000127817	1.42526	0.0110955
24090	ACTR3B	0.000221561	0.000873256	1.42431	0.0104277
4647	CENPF	7.11689e-06	3.67003e-05	1.42356	0.0764258
46467	UBE2SP2	2.88308e-05	0.000133401	1.42123	0.0144268
5660	AC079148.3	2.04522e-20	1.40835e-18	1.42099	0.173092
26169	SNTB1	7.07843e-10	7.42199e-09	1.41124	0.0436597
42963	HAPLN3	2.10685e-05	9.99551e-05	1.40756	0.0238234
49403	LINC00907	1.56745e-08	1.2851e-07	1.403	0.0657521
47343	FKBP10	4.70776e-18	2.22539e-16	1.40221	0.0865074
21116	PDE10A	4.66455e-25	5.8096e-23	1.39962	0.278117
21841	DPY19L2P1	1.74579e-17	7.48652e-16	1.39833	0.13646
31699	LINC00958	6.24501e-06	3.24613e-05	1.39783	0.036014
24409	AC104964.3	1.3651e-06	7.91113e-06	1.39423	0.0144785
12137	AC061708.1	7.91384e-11	9.94735e-10	1.39267	0.0566786
24381	AC022784.1	0.000192602	0.000767995	1.39244	0.0181776
201	MEGF6	1.36071e-06	7.88885e-06	1.3909	0.0169429
2360	DPYD	1.44518e-18	7.35324e-17	1.38815	0.229686
16620	POLR3G	1.25261e-12	2.2301e-11	1.38611	0.0600697
36350	SYT1	6.21651e-48	5.74446e-45	1.38377	1.50599
58164	KLHL13	7.77998e-26	1.07664e-23	1.38037	0.435661
12126	AC026316.4	1.41314e-11	2.06115e-10	1.37682	0.118552
2361	DPYD-AS1	6.1779e-06	3.21475e-05	1.37573	0.0300573
37921	LINC00598	4.54415e-06	2.41641e-05	1.37563	0.057451
39708	FRMD6	2.9423e-19	1.67146e-17	1.37106	0.213083
29872	RTKN2	8.97662e-15	2.33132e-13	1.36873	0.591285
42831	AC105339.6	1.02821e-05	5.1484e-05	1.36861	0.0117007
34308	PKNOX2	3.10412e-36	1.20163e-33	1.36674	0.418848
2571	AL365361.1	8.04209e-06	4.11602e-05	1.3644	0.0239556
28011	AL162385.1	1.76409e-07	1.19721e-06	1.36421	0.0224554
52073	NOP53	2.20525e-47	1.91429e-44	1.36233	0.633887
49724	BCL2	3.29581e-09	3.0713e-08	1.36046	0.0809881
15285	PLEKHG4B	1.00293e-05	5.03504e-05	1.35332	0.0125935
29890	JMJD1C-AS1	2.44345e-08	1.93356e-07	1.35313	0.0240313
19716	LINC00680	1.5555e-05	7.54211e-05	1.35183	0.0195326
56380	FBLN1	6.22653e-06	3.23712e-05	1.34876	0.0239777
32639	VWCE	0.000122889	0.000509742	1.34278	0.0462327
53811	RIMS4	1.01219e-05	5.07795e-05	1.33625	0.0129201
12581	AC124944.3	1.00321e-05	5.03557e-05	1.33553	0.0144942
20149	POU3F2	1.40128e-17	6.13777e-16	1.33307	0.129567
8000	RBM43	9.77592e-10	1.00229e-08	1.33121	0.0366664
56675	TCEANC	7.6356e-06	3.91848e-05	1.3308	0.0170193
57253	AL158055.1	1.48964e-10	1.77875e-09	1.32932	0.0470232
17751	ADAM19	4.9668e-09	4.477e-08	1.32861	0.0761558
21392	DAGLB	3.48825e-12	5.75271e-11	1.32754	0.0636491
12491	FGF12	4.07471e-40	1.9454e-37	1.32592	5.99906
36569	NTN4	9.56367e-14	2.08019e-12	1.32415	0.152962
11429	ABTB1	2.32875e-14	5.64856e-13	1.32369	0.0450531
21358	AC092171.4	7.0372e-05	0.000304099	1.32228	0.0164091
34957	GRIN2B	2.13828e-16	7.54351e-15	1.31411	0.193059
43742	GRIN2A	4.54986e-27	7.40542e-25	1.3138	1.98412
48177	PRKCA	6.25801e-52	7.17067e-49	1.31257	1.59981
6550	ADD2	3.89231e-20	2.57504e-18	1.31041	0.140965
32538	GLYATL2	1.09067e-09	1.10871e-08	1.31024	0.0708144
44088	SMG1P1	5.748e-05	0.000252852	1.31012	0.0158966
20664	PDE7B	9.37027e-31	2.16468e-28	1.30993	1.04328
14849	PDGFC	6.90771e-31	1.60877e-28	1.30486	0.359459
30658	KCNIP2-AS1	3.74926e-08	2.87323e-07	1.29954	0.0319227
45828	SMYD4	9.93944e-11	1.22463e-09	1.29635	0.0492956
42290	CA12	8.30194e-09	7.14595e-08	1.29615	0.0449498
10513	AC096887.1	2.75555e-05	0.000128142	1.28872	0.0138311
21802	ZNRF2P1	7.87941e-10	8.20478e-09	1.28651	0.0519635
25806	RAD54B	0.000137115	0.000563935	1.28081	0.0154252
14179	AC109361.1	0.00017426	0.000701103	1.2774	0.0217638
5427	PXDN	5.3749e-28	9.80697e-26	1.27681	0.174719
17351	PSD2	2.85684e-06	1.56417e-05	1.2738	0.0227172
53605	CEP250-AS1	0.000125875	0.00052122	1.26793	0.0186798
24992	ADAM32	4.88503e-11	6.40442e-10	1.26602	0.0398423
18604	NRSN1	4.00865e-09	3.68169e-08	1.26357	0.0447752
17461	PCDHGB4	0.00021024	0.0008323	1.26335	0.0115196
41795	EHD4	9.38753e-10	9.66027e-09	1.26281	0.0732279
42690	TBC1D2B	2.22004e-06	1.2375e-05	1.26019	0.0343061
55772	MIAT	2.35628e-13	4.74669e-12	1.25999	0.0748027
4282	KIF14	1.43328e-06	8.27276e-06	1.25956	0.0646392
9129	MOGAT1	0.000161005	0.000653642	1.2559	0.0141904
7772	SMPD4BP	1.43705e-10	1.72025e-09	1.25571	0.0490193
7064	AC009237.3	3.77471e-08	2.88991e-07	1.25407	0.0365126
20703	TNFAIP3	7.63231e-09	6.62129e-08	1.25353	0.0597534
17352	NRG2	2.74213e-25	3.49116e-23	1.25314	0.290005
45966	PLD2	4.55946e-07	2.88069e-06	1.25214	0.0182538
46302	TVP23C	7.22717e-32	1.86513e-29	1.25159	0.279156
11318	PDIA5	4.98986e-07	3.1312e-06	1.24915	0.0184292
36352	AC027288.3	2.73898e-12	4.59372e-11	1.24433	0.106502
16093	MAP3K1	2.15571e-19	1.26283e-17	1.24319	0.188195
58751	DUSP9	9.91678e-05	0.000418436	1.24241	0.0192577
46819	AC104982.2	0.000166146	0.000671095	1.23806	0.0141285
27885	EEF1DP2	1.5861e-08	1.29927e-07	1.23566	0.0309605
47393	TUBG2	2.45594e-18	1.20467e-16	1.23508	0.119147
34352	KIRREL3	2.65208e-05	0.000123591	1.23327	0.371247
25715	AF121898.1	5.76402e-07	3.57085e-06	1.23291	0.258479
14980	DDX60L	0.000213329	0.000843363	1.23065	0.0118278
31618	NRIP3	5.80177e-15	1.5518e-13	1.22963	0.145036
53683	KIAA1755	1.83408e-19	1.08776e-17	1.22862	0.0853424
12377	C3orf70	1.4865e-14	3.71573e-13	1.22791	0.10475
33528	CTSC	2.09254e-25	2.7353e-23	1.22657	0.2037
33975	USP28	2.49533e-27	4.20477e-25	1.22466	0.216688
55897	TCN2	1.46546e-06	8.44322e-06	1.22409	0.0453112
8511	GULP1	2.58817e-26	3.84149e-24	1.224	0.503319
14359	GTF2IP12	1.76848e-06	1.00218e-05	1.22063	0.0231714
8532	OSGEPL1-AS1	8.25711e-05	0.000352351	1.21944	0.0298231
28509	ST6GALNAC4	2.71962e-07	1.79414e-06	1.21653	0.0289248
58076	PAK3	3.32964e-31	8.08313e-29	1.21641	0.942153
6562	AC007040.2	1.21298e-06	7.10431e-06	1.21612	0.0228648
59400	MT-TL1	6.49032e-08	4.77089e-07	1.21456	0.0226455
18811	ZKSCAN3	5.96397e-05	0.000261429	1.21447	0.0157158
40120	RGS6	9.48398e-26	1.27163e-23	1.21208	0.687135
18346	AL022097.1	0.000143927	0.000589494	1.21077	0.0159324
23179	ATXN7L1	3.86043e-28	7.1809e-26	1.20999	0.385684
6600	FBXO41	1.44248e-10	1.72531e-09	1.20519	0.0385791
42372	MEGF11	2.59952e-33	7.59856e-31	1.20473	0.823161
36376	LIN7A	1.63616e-08	1.33531e-07	1.20465	0.0626187
38760	AL162497.1	0.000181921	0.000729427	1.20294	0.0259283
5001	DISC1	5.06333e-15	1.37131e-13	1.20219	0.24049
19819	RIMS1	9.49972e-26	1.27163e-23	1.20163	0.851966
57176	AC231533.1	5.33935e-07	3.32792e-06	1.20151	0.0398985
