## Supplemental Table 9 for "Comprehensive cell atlas of the first-trimester developing human brain"

### Sheet: DE_genes_Hs_Mm
HUMAN	gene	pval	qval	log2fc	mean			MOUSE	gene	pval	qval	log2fc	mean
51429	MAG	0	0	10.9036	0.238763			6	Mag	9.68077e-263	3.49631e-259	10.0412	0.318434
18884	MOG	0	0	8.63595	0.108336			9293	Mog	4.3066e-73	8.73804e-71	9.85038	0.0190651
39758	BMP4	4.9585e-155	6.83145e-153	7.04444	0.01866			2	Bmp4	1.24479e-293	7.49279e-290	7.88153	0.226028
54049	BCAS1	0	0	6.93941	2.83724			10883	Bcas1	5.07898e-105	2.18372e-102	3.27919	2.09779
4441	CDK18	0	0	6.83803	0.161978			3	Cdk18	6.27189e-175	8.71214e-172	1072.81	0.036005
25185	ST18	1.7127e-290	6.91032e-288	6.14853	0.171516			10	St18	4.6523e-297	4.20056e-293	8.91607	0.14874
31121	NKX6-2	1.3967e-250	4.22653e-248	5.36513	0.0801125			4675	Nkx6-2	1.82796e-101	6.87696e-99	5.1668	0.0320975
15158	ENPP6	0	0	5.26387	0.208167			11	Enpp6	0	0	12.6362	0.34036
32662	MYRF	0	0	5.25785	0.168947			3431	Myrf	3.86073e-189	6.33791e-186	4.95135	0.0789772
26867	SLC24A2	0	9.69439e-306	5.10651	0.125796			3610	Slc24a2	3.0281e-63	4.97104e-61	4.18403	0.0447688
27812	SEMA4D	0	0	4.94149	0.209282			12624	Sema4d	6.00229e-95	1.97071e-92	4.12347	0.107842
49901	MBP	9.12102e-259	3.03068e-256	4.68512	1.73006			1	Mbp	3.0515e-150	2.50473e-147	7.03764	2.94967
57982	PLP1	1.32744e-245	3.87842e-243	4.64701	1.30612			4	Plp1	2.18212e-242	6.56745e-239	8.52162	1.61355
32951	TMEM151A	4.20672e-155	5.81935e-153	4.52588	0.025939			8373	Tmem151a	8.28398e-126	4.82555e-123	7.53227	0.0234215
3251	S100A1	1.40128e-180	2.29432e-178	4.4689	0.08117			4067	S100a1	1.31014e-45	1.21951e-43	1.92677	0.648529
35337	KIF21A	0	0	4.19278	0.557958			14223	Kif21a	1.35881e-81	3.55614e-79	3.23586	0.158097
13864	RASGEF1B	0	0	4.10019	0.48602			6318	Rasgef1b	2.94076e-87	8.56521e-85	3.36076	0.144697
21262	PDGFA	0	0	4.02906	0.197019			10222	Pdgfa	4.278e-51	4.88938e-49	2.34739	0.242323
19402	TFEB	4.75257e-271	1.69552e-268	3.54117	0.0763995			13357	Tfeb	2.40661e-110	1.17456e-107	4.47669	0.0430433
47350	CNP	0	0	3.50138	0.973181			11230	Cnp	1.60921e-103	6.60435e-101	3.99884	2.59508
53714	PPP1R16B	0	0	3.4437	0.420564			3480	Ppp1r16b	3.31965e-62	5.40056e-60	2.50359	0.351182
50320	TUBB4A	0	0	3.35819	0.261134			8174	Tubb4a	9.0303e-103	3.46956e-100	4.07151	0.996028
8086	PKP4	0	0	3.30947	1.27939			11915	Pkp4	5.28366e-47	5.24243e-45	2.15317	0.215676
4431	TMCC2	3.19921e-252	9.94748e-250	3.2808	0.0728643			4509	Tmcc2	4.56516e-56	5.8884e-54	2.93851	0.0574374
5992	STRN	0	0	3.18105	0.366021			13746	Strn	3.14142e-44	2.82228e-42	2.5691	0.0553414
11558	TMEM108	3.42874e-284	1.32053e-281	3.09819	0.921537			5	Tmem108	4.13756e-147	3.11317e-144	5.82103	0.423686
4422	NFASC	0	0	3.03603	0.450347			10459	Nfasc	1.23824e-104	5.20002e-102	4.61162	0.726546
24890	RNF122	1.24018e-183	2.09115e-181	2.89719	0.0899813			3053	Rnf122	1.47845e-49	1.59867e-47	2.40733	0.254802
7631	LIMS2	1.45948e-204	3.01614e-202	2.84901	0.0804193			18757	Lims2	2.37886e-52	2.78945e-50	2.4817	0.774517
51617	SIRT2	0	0	2.81878	3.06586			13760	Sirt2	8.07252e-108	3.73779e-105	4.41928	2.14467
22077	TNS3	0	0	2.76227	1.44629			13215	Tns3	3.71367e-103	1.45786e-100	3.23268	0.518421
26980	MOB3B	4.51529e-291	1.84376e-288	2.69809	0.524634			9986	Mob3b	3.67173e-66	6.50041e-64	4.24403	0.0431131
58759	PLXNB3	4.7853e-219	1.14214e-216	2.68922	0.0996104			14748	Plxnb3	6.95106e-173	8.96587e-170	5.27365	0.0786142
47426	RND2	6.08552e-269	2.12629e-266	2.58935	0.264989			14546	Rnd2	4.06954e-118	2.2269e-115	3.91291	0.444382
20560	EPB41L2	0	0	2.58334	1.74743			12783	Epb41l2	2.89292e-152	2.48763e-149	4.01918	0.292487
48602	AATK	4.8417e-176	7.74033e-174	2.5525	0.117053			11050	Aatk	2.45611e-144	1.70586e-141	4.05161	0.107207
35150	ITPR2	0	0	2.53187	1.31061			16927	Itpr2	3.43647e-58	4.73708e-56	2.06645	0.812657
45359	FA2H	6.11509e-190	1.07944e-187	2.51225	0.138781			14484	Fa2h	7.61276e-163	8.59195e-160	3.95962	0.173277
51477	APLP1	1.94204e-192	3.53869e-190	2.50774	0.583375			11557	Aplp1	4.86837e-49	5.08168e-47	2.37208	1.08705
7613	BIN1	1.81093e-274	6.67131e-272	2.39725	0.268139			13576	Bin1	4.67699e-47	4.66614e-45	2.04318	0.28545
58339	RAB33A	0	0	2.29427	0.60769			14478	Rab33a	6.1975e-100	2.28397e-97	3.39558	0.564075
23037	TSC22D4	0	0	2.26968	0.728606			16217	Tsc22d4	5.60314e-48	5.68435e-46	1.99366	0.720885
28132	SLC44A1	0	0	2.18746	2.60226			11194	Slc44a1	1.75508e-91	5.46435e-89	3.15322	0.205167
37938	ELF1	3.85475e-193	7.06191e-191	2.16121	0.227801			3222	Elf1	1.81804e-42	1.54132e-40	2.40053	0.132049
7829	TMEM163	0	0	2.10342	1.36704			10479	Tmem163	6.91824e-90	2.11745e-87	3.67925	0.507442
7632	GPR17	1.0185e-272	3.71174e-270	2.07736	0.41977			18197	Gpr17	1.40275e-50	1.55404e-48	1.93393	1.0891
3936	TNR	1.56263e-270	5.51674e-268	2.0467	1.4165			14156	Tnr	7.12346e-98	2.52226e-95	2.87742	1.74489
30824	TCF7L2	0	0	1.96719	1.63418			10632	Tcf7l2	1.8777e-74	4.0366e-72	2.58321	0.793206
7925	ZEB2	0	0	1.9154	1.36505			11843	Zeb2	5.35204e-59	7.73177e-57	1.91497	1.18099
20337	FYN	5.48265e-254	1.76969e-251	1.83936	3.11848			12997	Fyn	2.22487e-75	4.8996e-73	2.61733	1.78691
53651	SOGA1	9.45224e-172	1.46281e-169	1.74602	0.306715			2385	Soga1	9.15416e-59	1.30162e-56	2.52526	0.231299
11593	EPHB1	8.07372e-168	1.21615e-165	1.61283	0.585335			15251	Ephb1	2.21976e-43	1.93645e-41	2.10678	0.366798
4285	CAMSAP2	4.21763e-238	1.13447e-235	1.60982	1.41586			4443	Camsap2	1.49505e-43	1.31695e-41	2.02464	0.273845
8570	TMEFF2	1.29258e-152	1.73155e-150	1.59528	0.715175			10078	Tmeff2	6.96304e-59	9.97925e-57	2.97717	1.35672
55894	GAL3ST1	6.59086e-160	9.46514e-158	1.56657	0.290384			1127	Gal3st1	1.43555e-54	1.77556e-52	2.17665	0.249692
20630	SGK1	5.15599e-196	9.7624e-194	1.52974	0.877496			12780	Sgk1	1.91144e-49	2.04242e-47	1.91944	0.741676
29812	PCDH15	0	0	-1.69989	7.58171			23342	Pcdh15	1.98934e-72	3.94763e-70	-2.46557	5.53875
39435	NPAS3	0	0	-1.76558	7.4032			26050	Npas3	2.95105e-60	4.47816e-58	-2.06637	4.10012
9148	SERPINE2	1.9639e-174	3.08151e-172	-1.8383	1.23836			23314	Serpine2	9.88771e-67	1.78552e-64	-2.13576	10.3751
29427	ZEB1	3.15284e-236	8.34812e-234	-1.84664	1.84945			25986	Zeb1	1.3451e-49	1.47211e-47	-3.05711	1.79957
23155	LHFPL3	0	0	-1.85268	7.95395			22771	Lhfpl3	1.18204e-73	2.482e-71	-2.10287	9.15044
23350	KCND2	0	0	-2.14751	9.72681			21836	Kcnd2	1.42064e-73	2.94873e-71	-2.32591	7.28341
43935	XYLT1	9.89343e-206	2.08266e-203	-2.46641	1.65533			23867	Xylt1	2.61841e-56	3.40167e-54	-3.04258	2.28575
38410	EDNRB	9.11131e-159	1.29205e-156	-2.55863	0.667563			26239	Ednrb	7.83804e-48	7.90723e-46	-4.04842	1.47091
10271	CSPG5	8.0739e-253	2.53371e-250	-3.442	1.10499			23007	Cspg5	2.06901e-84	5.66093e-82	-3.39786	4.68493
20480	FABP7	0	0	-3.81033	4.98619			28565	Fabp7	8.66478e-98	3.00901e-95	-3.32412	29.3229
13441	PDGFRA	0	0	-3.99003	1.85898			27235	Pdgfra	1.48393e-76	3.30825e-74	-5.02632	2.35385
21826	AC008080.4	0	0	10.2016	0.469865	Hs_DE_genes		14879	1700047M11Rik	9.16629e-170	1.1035e-166	1072.53	0.0295581	Mm_DE_genes
542	FAM131C	2.52211e-180	4.10959e-178	6.56759	0.0331183			8	Rassf10	1.38555e-229	3.12753e-226	9.96179	0.0726042
15062	GLRA3	0	0	6.23711	0.438009			7	Lpar1	7.74531e-162	7.77027e-159	8.78032	0.0546407
35599	GPD1	0	0	6.15406	0.115532			2949	Bace2	5.64195e-78	1.32315e-75	8.28654	0.0127557
28822	PTGDS	0	0	6.07255	0.362065			17054	Nfe2l3	2.08715e-182	3.14082e-179	8.05861	0.0500198
4813	TMEM63A	5.2575e-199	1.01243e-196	5.52101	0.0312259			9930	Tmem88b	2.67468e-133	1.6655e-130	8.05166	0.0224752
21828	BMPER	0	0	5.44834	0.575866			14498	Itgb7	1.89428e-70	3.67817e-68	7.4996	0.0139851
52994	ADAM33	6.45538e-202	1.3023e-199	5.30294	0.0283047			12	Cldn11	1.78003e-240	4.59196e-237	7.4982	0.405665
36208	CPM	7.43032e-221	1.79877e-218	5.21834	0.0593146			11423	Adamts4	3.4997e-155	3.15988e-152	6.8632	0.0471131
39422	ARHGAP5-AS1	0	0	4.90592	0.106057			3642	Ppp1r14a	5.61356e-78	1.32315e-75	6.7157	0.0162282
11572	TF	0	0	4.83713	0.239918			10758	Cbln2	2.00919e-139	1.34378e-136	6.66792	0.0373425
12148	PLD1	0	0	4.70402	0.198909			0	Parvb	3.99978e-219	8.02534e-216	6.56552	0.0912548
29709	ZNF488	6.93712e-279	2.61237e-276	4.58397	0.0720861			9	9530059O14Rik	5.07474e-284	2.29099e-280	6.52092	0.513384
36545	TMCC3	0	0	4.33032	0.0976661			3169	Ppfibp2	3.54243e-53	4.23637e-51	6.37807	0.0141994
39493	LINC00609	0	0	4.22067	0.16685			11656	Cd82	1.80297e-145	1.30232e-142	6.32281	0.0462736
42962	ACAN	4.56043e-267	1.56123e-264	4.1528	0.0699438			12829	Ddc	4.52742e-113	2.33589e-110	6.08634	0.0660184
5658	KCNS3	0	0	4.15276	0.263927			15176	Bfsp2	1.31352e-133	8.47124e-131	5.99135	0.0515727
28535	AL359091.1	0	0	4.15078	0.449047			16259	Ttyh2	4.28569e-111	2.14975e-108	5.86847	0.0241388
30275	RGR	1.72989e-286	6.81736e-284	4.14158	0.0686624			14099	Tmem45a	5.88614e-49	6.10874e-47	5.83498	0.0143673
27813	PA2G4P6	4.54015e-190	8.09866e-188	4.12078	0.0410514			181	Sgms2	6.15852e-61	9.42463e-59	5.60876	0.0133589
4238	AL136322.1	0	0	4.09836	0.107206			8128	B3gnt9	1.50181e-81	3.87424e-79	5.3724	0.0196189
4236	CRB1	0	0	3.98847	0.559454			12840	9630013A20Rik	1.12491e-215	2.03137e-212	5.23241	0.248217
50553	DOCK6	1.31414e-307	5.93849e-305	3.88327	0.125455			15182	Trf	2.13371e-59	3.13256e-57	5.05162	0.0233712
39489	AL133304.3	2.69294e-204	5.49814e-202	3.80938	0.0501989			1902	Tmem40	4.08412e-54	5.01708e-52	5.02481	0.0152088
29877	AC024598.1	0	0	3.77819	0.263255			10414	Kif19a	1.22233e-82	3.24601e-80	4.99471	0.029099
38670	TMTC4	5.50855e-258	1.81258e-255	3.76671	0.0756393			10166	Tspan17	1.69427e-107	7.6488e-105	4.95349	0.0398943
57242	SHROOM4	0	0	3.67115	0.264014			8046	Gm32647	2.52579e-73	5.18304e-71	4.89885	0.110996
53067	FERMT1	1.15973e-214	2.65579e-212	3.56434	0.088893			12699	Dbndd2	2.51733e-156	2.39252e-153	4.83801	0.191932
56244	CHADL	0	0	3.5431	0.11873			14494	Lgi3	2.23213e-162	2.37105e-159	4.8268	0.0807974
35210	TMTC1	9.7517e-272	3.51601e-269	3.53495	0.265684			1165	Tprn	1.35185e-114	7.17993e-112	4.82405	0.0384475
7347	SH3RF3	2.67368e-255	8.71311e-253	3.49663	0.14303			17150	Plcg2	9.51918e-83	2.56563e-80	4.71724	0.0290954
20322	SLC16A10	4.7617e-214	1.08311e-211	3.44025	0.107575			15307	Srpk3	8.9475e-43	7.694e-41	4.70851	0.0101067
48621	AC110285.1	0	0	3.36879	0.182018			13755	Cnksr3	2.33787e-103	9.38162e-101	4.69418	0.109188
14303	UGT8	0	0	3.31589	0.757653			637	Rinl	4.91192e-60	7.39162e-58	4.6118	0.0198093
45942	SPNS2	7.14826e-239	1.93815e-236	3.29294	0.0678152			3622	Card19	2.12044e-147	1.66482e-144	4.48579	0.109957
10171	AC006058.1	6.46081e-290	2.57611e-287	3.13494	0.109817			8592	Kndc1	3.5437e-44	3.15232e-42	4.45688	0.0119916
35725	TNS2	0	0	3.11964	0.159283			12334	Mink1	4.1335e-119	2.33259e-116	4.38809	0.121758
20376	HS3ST5	1.79364e-174	2.82744e-172	3.10066	0.0828997			17	Neu4	7.45111e-108	3.54084e-105	4.31218	0.0849823
43742	GRIN2A	1.95004e-212	4.40605e-210	3.0767	0.30362			4246	Fam43a	1.05617e-58	1.49002e-56	4.15674	0.0368765
28646	RAPGEF1	0	0	3.03635	0.397972			10542	Rgs16	3.96507e-59	5.77429e-57	4.148	0.0473825
20374	HDAC2-AS2	2.83249e-152	3.77948e-150	2.95651	0.119913			12476	Elovl7	2.63029e-132	1.58326e-129	4.14152	0.126578
10209	LIMD1	7.77343e-293	3.21289e-290	2.92345	0.142041			3746	Man1c1	4.88762e-89	1.4469e-86	4.12934	0.053569
5474	SILC1	1.11101e-169	1.69614e-167	2.91654	0.179644			15834	Bcar1	3.01475e-99	1.08881e-96	4.10699	0.0475566
19750	EYS	4.08507e-212	9.16895e-210	2.89053	0.243954			12335	Pld2	1.45935e-53	1.76865e-51	3.94782	0.0339994
17024	LINC01170	8.78138e-301	3.76732e-298	2.88707	0.676946			12213	Pacs2	6.39955e-81	1.62765e-78	3.93131	0.0682043
5732	KLHL29	1.07447e-201	2.14212e-199	2.84727	0.160637			16346	Arpc1b	2.33882e-66	4.18162e-64	3.91364	0.193191
39423	ARHGAP5	0	0	2.81853	0.580916			6550	Fcor	3.29559e-86	9.29871e-84	3.87274	0.0378995
48953	APCDD1	0	0	2.78448	0.682619			2444	Tns1	3.31342e-58	4.6026e-56	3.75433	0.0341617
31008	CHST15	3.01342e-200	5.93784e-198	2.69765	0.0629422			4615	Plekhg1	2.87143e-49	3.05013e-47	3.66685	0.0514624
10702	FRMD4B	0	0	2.68797	0.854826			1619	Samd5	4.76625e-42	3.96631e-40	3.66195	0.0223101
41874	FRMD5	0	0	2.62651	1.51743			1268	Insc	4.49239e-66	7.80034e-64	3.64689	0.0467431
28513	FAM102A	1.00453e-174	1.59092e-172	2.62254	0.0852524			3097	Spsb1	3.85282e-62	6.15702e-60	3.5621	0.0399657
11221	IGSF11	3.28703e-265	1.10301e-262	2.56646	0.402114			13901	Fbxo32	6.97935e-60	1.0416e-57	3.5382	0.0408837
30883	SHTN1	6.55712e-266	2.22234e-263	2.54937	0.265702			15338	Barx2	2.60286e-80	6.52811e-78	3.52753	0.0933425
40073	SMOC1	0	0	2.52754	1.48594			13049	Dynll2	3.14398e-57	4.20549e-55	3.46131	1.16329
28464	MVB12B	4.38857e-232	1.14413e-229	2.50268	0.241143			915	Dlk2	8.13758e-42	6.70998e-40	3.3413	0.052997
19550	TNFRSF21	1.9677e-244	5.60413e-242	2.47166	0.205195			15604	Gramd3	1.30922e-85	3.63721e-83	3.32274	0.106431
58922	PCDH11Y	1.09356e-167	1.63996e-165	2.46832	0.206875			13080	Rffl	2.85998e-57	3.85414e-55	3.32101	0.0619768
40802	TECPR2	1.3914e-199	2.72585e-197	2.46475	0.223491			11938	Fhl2	5.30864e-46	5.07214e-44	3.31432	0.164141
37674	CENPJ	3.711e-178	5.9892e-176	2.44045	0.247529			4985	Dusp15	4.07022e-94	1.28947e-91	3.28695	0.196483
37267	TMEM132B	3.61709e-158	5.08674e-156	2.4142	0.138542			2513	Tcf7l1	1.07612e-69	2.02423e-67	3.26659	0.0926976
37220	ATP6V0A2	3.97763e-229	1.01361e-226	2.37438	0.187493			11177	Snx30	8.48626e-87	2.43246e-84	3.21478	0.10935
46894	EVI2A	3.75844e-240	1.03562e-237	2.28962	0.172257			10170	Smad7	5.80768e-66	9.9881e-64	3.20026	0.0791456
42364	DENND4A	2.59075e-248	7.63527e-246	2.27338	0.505269			10903	Dock9	3.91914e-89	1.17953e-86	3.1992	0.105073
34051	DSCAML1	3.10893e-300	1.3171e-297	2.25596	0.53138			3347	Pim3	3.95361e-105	1.74132e-102	3.18141	0.280559
20298	WASF1	0	0	2.24374	0.735256			11582	Lrrc42	2.14142e-94	6.9053e-92	3.12712	0.297435
28010	TMOD1	0	0	2.21912	0.838845			15776	Inppl1	5.02172e-77	1.14788e-74	3.08747	0.0824617
10628	CADPS	1.34851e-253	4.31167e-251	2.21257	0.552369			14939	Chn2	1.53955e-78	3.70683e-76	3.05305	0.318772
34996	PTPRO	0	0	2.20733	1.03695			6293	Gm16168	4.94967e-70	9.40854e-68	3.03071	0.133009
21264	PRKAR1B	4.56631e-252	1.39425e-249	2.1895	0.331012			15972	S100a6	1.47334e-48	1.52032e-46	3.02598	0.325314
19640	CILK1	1.8827e-183	3.14327e-181	2.18508	0.168717			491	Map1b	1.06149e-70	2.08352e-68	3.01793	1.00265
35170	PPFIBP1	3.91191e-216	9.01921e-214	2.14048	0.344625			4905	Snx18	1.1607e-64	1.94073e-62	3.0127	0.18933
23692	HIPK2	5.30238e-276	1.97481e-273	2.13763	0.94349			12122	Tpd52	7.62734e-58	1.0356e-55	2.98484	0.0780447
12237	GNB4	6.36074e-253	2.01475e-250	2.09675	0.459931			8264	Mapk3	9.07175e-64	1.50291e-61	2.96729	0.144722
30278	CCSER2	0	0	2.07874	0.698536			15913	Ugt8a	4.56247e-80	1.12862e-77	2.96111	0.36582
29135	FRMD4A	1.95028e-171	3.00449e-169	2.0596	1.54605			11484	Tmbim1	5.15399e-65	8.6982e-63	2.92869	0.0926091
28477	ANGPTL2	9.23114e-182	1.51875e-179	2.03413	0.197476			4652	Map6d1	1.24373e-50	1.38638e-48	2.92176	0.0626984
53359	SYNDIG1	1.30628e-229	3.35396e-227	1.96956	0.591361			3492	Zfp365	2.50157e-75	5.44257e-73	2.90512	0.150652
25266	BPNT2	8.62794e-187	1.48436e-184	1.9663	0.215227			10906	March8	9.0467e-62	1.43303e-59	2.8583	0.224863
18569	E2F3	9.40798e-209	2.03093e-206	1.91152	0.319534			2812	Srcin1	1.84948e-49	1.98797e-47	2.85245	0.0712423
7218	MAP4K4	4.96412e-210	1.08545e-207	1.90818	1.32969			417	B630019K06Rik	1.7222e-48	1.76702e-46	2.84922	0.126288
26176	HAS2	1.07359e-201	2.14212e-199	1.90278	0.311462			20	Zfp804a	8.41047e-74	1.78678e-71	2.83704	0.316677
8017	FMNL2	6.44632e-168	9.75351e-166	1.88639	0.828038			17399	Cdkn1c	1.58075e-95	5.38588e-93	2.73706	0.770025
16061	PLPP1	1.08609e-155	1.5086e-153	1.84881	0.224933			12902	Gipc1	3.12957e-48	3.19287e-46	2.71861	0.876909
8036	GALNT13	0	0	1.84399	2.25586			8362	Capn5	2.01506e-45	1.86605e-43	2.70911	0.0532915
1471	PRDX1	0	1.45664e-306	1.80572	3.52606			12522	Arhgef28	2.4177e-46	2.32228e-44	2.70754	0.0952443
37090	DYNLL1	7.60621e-301	3.305e-298	1.7293	4.06025			4023	Osbpl1a	8.72317e-56	1.10932e-53	2.69286	0.21586
4607	PACC1	3.26348e-219	7.84439e-217	1.70381	0.550501			1069	Arhgap23	5.01174e-52	5.80141e-50	2.68031	0.0821524
8791	PARD3B	2.29559e-208	4.92419e-206	1.69734	0.848319			3483	Phyhipl	1.04538e-72	2.09749e-70	2.67151	0.397884
36750	APPL2	1.19022e-154	1.63316e-152	1.66939	0.31386			12006	Stxbp3	6.55678e-56	8.39733e-54	2.65223	0.122882
54956	DSCAM	1.84047e-222	4.58656e-220	1.64899	2.44821			14568	S100b	4.16431e-95	1.39258e-92	2.61249	0.548198
42084	MYO5A	6.51216e-179	1.05603e-176	1.62293	0.680805			4879	S100a13	1.11091e-65	1.89254e-63	2.60018	0.541871
1209	C1orf122	5.45624e-176	8.68183e-174	1.62037	0.410815			13243	Cyfip2	6.15844e-79	1.50283e-76	2.58291	0.399574
10852	CADM2	0	0	1.56511	15.377			7939	Arhgef10	8.09155e-46	7.61027e-44	2.54875	0.0729398
3768	MPZL1	1.78061e-195	3.33417e-193	1.53387	0.720685			2797	Creb3l2	2.61018e-42	2.19231e-40	2.50321	0.0875544
14957	CPE	5.30704e-156	7.4019e-154	-1.53713	1.18199			14913	Nfkbib	4.2593e-49	4.47177e-47	2.49306	0.180685
1803	NFIA	1.74162e-241	4.87827e-239	-1.65497	2.16496			12834	Peli1	3.8531e-66	6.75527e-64	2.48089	0.702143
8974	IGFBP2	1.06042e-165	1.5763e-163	-1.69391	2.05004			3696	Tspan15	4.80634e-68	8.76695e-66	2.4348	0.245434
16125	PDE4D	1.78038e-218	4.19032e-216	-1.6973	2.18558			1252	Zadh2	1.14271e-42	9.77968e-41	2.42072	0.115356
8909	ERBB4	1.15723e-177	1.8588e-175	-1.70049	2.29283			3801	Ccnjl	5.32687e-61	8.22159e-59	2.40846	0.136958
31892	LUZP2	7.96025e-303	3.50375e-300	-1.7272	3.92514			9857	S100a16	1.08328e-58	1.51643e-56	2.37562	0.805163
20427	SLC35F1	2.61143e-195	4.863e-193	-1.73315	1.62839			11676	Map1a	6.69715e-69	1.23405e-66	2.37121	0.223371
29814	AL353784.1	7.02373e-189	1.22076e-186	-1.77251	1.34091			10593	Pdcd4	4.15942e-61	6.47507e-59	2.35531	0.247557
46497	EPN2	7.42033e-245	2.13127e-242	-1.77272	3.10599			747	Ust	2.21808e-61	3.48296e-59	2.34856	0.478709
6225	NRXN1	5.52417e-268	1.91046e-265	-1.77324	4.53068			12625	Gadd45g	8.48932e-43	7.33493e-41	2.34391	0.12956
21438	GLCCI1	1.33911e-226	3.36187e-224	-1.82366	2.03955			10951	Dach2	4.24936e-49	4.47177e-47	2.33889	0.186532
3415	C1orf61	0	0	-1.83605	5.6162			5616	Gm13052	3.45262e-44	3.08651e-42	2.25533	0.121743
57011	CASK	5.23468e-250	1.57003e-247	-1.83616	2.26281			10029	Col9a1	1.19606e-45	1.11909e-43	2.21565	0.177346
42671	PEAK1	1.67453e-154	2.28844e-152	-1.85347	1.06927			229	Rictor	2.67307e-45	2.46277e-43	2.20066	0.193966
24756	STMN4	6.7454e-174	1.05353e-171	-1.94828	0.972664			13365	Zdhhc12	1.11024e-47	1.11382e-45	2.18843	0.120215
42053	SCG3	5.59983e-207	1.19364e-204	-1.96041	1.29025			1646	Ap2a1	6.48953e-54	7.9181e-52	2.18186	0.274482
13062	KCNIP4	4.061e-210	8.99578e-208	-1.98327	3.88471			8301	1810041L15Rik	1.85944e-55	2.3318e-53	2.17494	0.207977
11669	RBP1	2.49551e-199	4.8608e-197	-2.01535	1.19695			8755	Slc24a3	1.3751e-56	1.79938e-54	2.1635	0.651097
54517	MIR99AHG	2.39986e-222	5.93694e-220	-2.01536	1.47619			2948	Kazn	6.88304e-45	6.24593e-43	2.15747	0.115355
20327	REV3L	5.94929e-304	2.65307e-301	-2.02964	2.73824			11969	Carhsp1	6.66014e-46	6.2968e-44	2.15686	0.245646
36707	ASCL1	7.13151e-162	1.03734e-159	-2.14886	0.739486			4693	Arhgef10l	1.98124e-51	2.2788e-49	2.1552	0.139112
49927	LINC01896	7.44875e-192	1.34284e-189	-2.18097	0.93931			2689	Josd2	1.68156e-42	1.43234e-40	2.12165	0.213921
23933	CNTNAP2	1.50709e-153	2.04314e-151	-2.22745	3.14836			12031	Pfn2	1.20559e-76	2.72132e-74	2.11325	1.71004
15662	CDH10	1.37669e-160	1.98548e-158	-2.2362	0.741693			4814	Elfn2	4.37077e-42	3.65405e-40	2.09398	0.116347
17900	KCNIP1	8.01945e-162	1.16152e-159	-2.26815	0.777195			11834	Usp20	9.68639e-51	1.09323e-48	2.09223	0.201689
57925	TMSB15A	2.11342e-184	3.5814e-182	-2.36843	0.939333			14355	Fnta	1.12573e-56	1.48382e-54	2.07501	0.682138
29206	CACNB2	1.63566e-285	6.37193e-283	-2.38375	1.66427			16941	Zdhhc14	3.70852e-58	5.07337e-56	1.95651	0.462389
21491	ETV1	7.31739e-207	1.55001e-204	-2.49892	0.892209			2824	Cdk19	2.10366e-43	1.84407e-41	1.9462	0.228352
25168	SNTG1	0	0	-2.50259	4.85043			12187	Col9a3	2.93075e-52	3.41441e-50	1.92717	0.670626
45313	AC004158.1	3.60153e-193	6.63387e-191	-2.58916	0.696323			14793	Sh3gl3	7.70351e-55	9.59379e-53	1.91259	0.643901
7590	CNTNAP5	3.79062e-163	5.53757e-161	-2.64462	1.90032			16798	Etv6	3.95809e-43	3.43631e-41	1.88958	0.330443
12282	AC125613.1	0	0	-2.65824	2.05456			14136	Lcorl	5.95818e-46	5.66278e-44	1.87055	0.601966
6063	SLC8A1	1.17684e-198	2.25341e-196	-2.68766	0.939887			8191	Opcml	2.70791e-69	5.04118e-67	1.74439	5.89735
5001	DISC1	2.04999e-167	3.06072e-165	-2.72163	0.656567			13138	Rtn4	6.70365e-47	6.57905e-45	1.73088	1.14434
37957	RGCC	1.54374e-183	2.59012e-181	-2.72505	0.752775			7620	Urm1	6.88376e-42	5.70216e-40	1.71977	0.287042
45310	LINC01572	1.70022e-236	4.53732e-234	-2.72892	1.0608			18659	Mycl	1.92504e-42	1.62441e-40	1.71744	0.258681
39565	LRFN5	8.46388e-183	1.39931e-180	-2.86681	0.837047			14639	Mgll	9.27992e-42	7.61712e-40	1.67335	0.454067
5146	CHRM3	7.1945e-192	1.30394e-189	-2.90743	1.36482			10231	Gltp	1.38832e-49	1.51026e-47	1.66874	1.13883
2473	NTNG1	2.4648e-241	6.8473e-239	-2.9114	1.06251			25833	Ppp2r2b	3.84538e-57	5.10587e-55	-1.65389	8.37395
12280	AC068308.1	2.62938e-204	5.40091e-202	-3.00611	0.710232			27860	Dbi	1.1527e-43	1.02036e-41	-1.67111	3.68703
24607	CSGALNACT1	3.08371e-158	4.35471e-156	-3.00619	0.737981			24956	Ptprz1	2.65055e-70	5.09187e-68	-1.77464	6.40113
23537	MEST	6.99507e-219	1.65788e-216	-3.11538	0.740799			27100	Cntn1	9.58527e-47	9.30596e-45	-1.91611	3.05482
49406	RIT2	1.04768e-297	4.3837e-295	-3.14368	1.48038			23081	Mmp16	4.25565e-45	3.88124e-43	-2.16219	2.37092
44887	MT2A	4.72911e-159	6.76283e-157	-3.26956	0.820662			28400	Ptn	3.91868e-77	9.07224e-75	-2.1759	10.856
55756	SEZ6L	4.66896e-249	1.38807e-246	-3.38174	0.914668			19957	Celf2	7.97595e-47	7.78539e-45	-2.27253	1.84721
8184	SCN1A	0	0	-3.46607	1.35788			23185	Nxph1	2.17592e-44	1.96464e-42	-2.48345	2.02706
44886	MT3	0	0	-3.95517	1.66523			23667	Pcdh11x	2.74472e-45	2.51595e-43	-2.59134	2.37772
38442	SPRY2	7.4494e-159	1.06082e-156	-4.21873	0.350363			27652	Ddah1	3.39092e-50	3.73373e-48	-2.69343	1.67637
35083	ST8SIA1	1.00098e-164	1.48144e-162	-4.3669	0.454123			30461	Cdo1	3.71124e-62	5.98372e-60	-3.83176	2.39522

### Sheet: Degenes_species_specific
Human_DE_genes													Human genes not in mouse loom dataset (annotation genes)						Mouse_DE_genes						HUMAN							Mouse genes not in human dataset
HUMAN	gene	pval	qval	log2fc	mean	MOUSE	gene	pval	qval	log2fc	mean		'Bpnt2', 'Cilk1', 'Pacc1'						MOUSE	gene	pval	qval	log2fc	mean		gene	pval	qval	log2fc	mean		None
542	FAM131C	2.52211e-180	4.10959e-178	6.56759	0.0331183	19088	Fam131c	0.08835	0.242539	-1067.94	0.0137733								8	Rassf10	1.38555e-229	3.12753e-226	9.96179	0.0726042	31701	RASSF10	1.20273e-09	1.08239e-08	0.730689	0.0242185
15062	GLRA3	0	0	6.23711	0.438009	26726	Glra3	0.190497	0.426059	-1067.34	0.00907911								7	Lpar1	7.74531e-162	7.77027e-159	8.78032	0.0546407	28206	LPAR1	2.82766e-22	4.96555e-21	3.96632	0.0191443
35599	GPD1	0	0	6.15406	0.115532	22	Gpd1	0.016758	0.0654445	0.0642765	0.0392599	NS							2949	Bace2	5.64195e-78	1.32315e-75	8.28654	0.0127557	54966	BACE2	0.00182735	0.00764881	-1.41566	0.0205822
28822	PTGDS	0	0	6.07255	0.362065	13603	Ptgds	0.015104	0.0598589	1.06195	0.0658776	NS							17054	Nfe2l3	2.08715e-182	3.14082e-179	8.05861	0.0500198	21655	NFE2L3	0.290858	0.524294	-0.500672	0.0342591
4813	TMEM63A	5.2575e-199	1.01243e-196	5.52101	0.0312259	10530	Tmem63a	3.33233e-35	2.19617e-33	4.3456	0.00939497								9930	Tmem88b	2.67468e-133	1.6655e-130	8.05166	0.0224752	124	TMEM88B	0.00611725	0.0223562	1062.51	7.31685e-05
21828	BMPER	0	0	5.44834	0.575866	26513	Bmper	0.0027509	0.0140089	-3.51376	0.0642894								14498	Itgb7	1.89428e-70	3.67817e-68	7.4996	0.0139851	35737	ITGB7			0	0
52994	ADAM33	6.45538e-202	1.3023e-199	5.30294	0.0283047	11778	Adam33			0	0								12	Cldn11	1.78003e-240	4.59196e-237	7.4982	0.405665	12125	CLDN11	2.45808e-53	1.04007e-51	5.72552	0.00541146
36208	CPM	7.43032e-221	1.79877e-218	5.21834	0.0593146	12830	Cpm	1.11017e-35	7.50842e-34	3.43436	0.0243483								11423	Adamts4	3.4997e-155	3.15988e-152	6.8632	0.0471131	3619	ADAMTS4	2.00878e-62	9.73985e-61	5.94938	0.0116214
12148	PLD1	0	0	4.70402	0.198909	11978	Pld1	5.82747e-09	9.5061e-08	0.63455	0.14947								3642	Ppp1r14a	5.61356e-78	1.32315e-75	6.7157	0.0162282	51581	PPP1R14A	1.2693e-82	8.257e-81	3.46601	0.0362679
29709	ZNF488	6.93712e-279	2.61237e-276	4.58397	0.0720861	3855	Zfp488	2.20196e-15	6.09863e-14	1.50726	0.0663627								10758	Cbln2	2.00919e-139	1.34378e-136	6.66792	0.0373425	49824	CBLN2	0.000868438	0.00388351	-2.04124	0.0113062
36545	TMCC3	0	0	4.33032	0.0976661	12743	Tmcc3	9.01975e-08	1.26852e-06	0.59015	0.622213								0	Parvb	3.99978e-219	8.02534e-216	6.56552	0.0912548	56345	PARVB	0.000147869	0.000756805	0.467705	0.0244815
42962	ACAN	4.56043e-267	1.56123e-264	4.1528	0.0699438	23299	Acan	0.0503581	0.155474	-1068.52	0.0206063								3169	Ppfibp2	3.54243e-53	4.23637e-51	6.37807	0.0141994	31570	PPFIBP2	3.97122e-15	5.13713e-14	1.44477	0.0200712
5658	KCNS3	0	0	4.15276	0.263927	25077	Kcns3	0.672991	0.834848	-1064.25	0.00106869								11656	Cd82	1.80297e-145	1.30232e-142	6.32281	0.0462736	32134	CD82	5.27733e-07	3.68706e-06	-1.56379	0.0313923
30275	RGR	1.72989e-286	6.81736e-284	4.14158	0.0686624	21903	Rgr	0.766056	0.834848	-1063.32	0.000559195								12829	Ddc	4.52742e-113	2.33589e-110	6.08634	0.0660184	22110	DDC	0.295207	0.524456	1.28323	0.00124379	NS
4236	CRB1	0	0	3.98847	0.559454	19008	Crb1	0.749266	0.834848	0.701985	0.00343381	NS							15176	Bfsp2	1.31352e-133	8.47124e-131	5.99135	0.0515727	11560	BFSP2	0.715454	0.806283	-0.282399	0.00216669
50553	DOCK6	1.31414e-307	5.93849e-305	3.88327	0.125455	15505	Dock6	3.92513e-10	7.23266e-09	1.4439	0.0383897								16259	Ttyh2	4.28569e-111	2.14975e-108	5.86847	0.0241388	48321	TTYH2	9.94843e-06	6.04468e-05	0.427571	0.0280552
38670	TMTC4	5.50855e-258	1.81258e-255	3.76671	0.0756393	21016	Tmtc4	0.561826	0.804733	-1.13258	0.00821438								181	Sgms2	6.15852e-61	9.42463e-59	5.60876	0.0133589	14191	SGMS2	0.157486	0.327294	0.825198	0.00322185	NS
57242	SHROOM4	0	0	3.67115	0.264014	24929	Shroom4	0.578461	0.821611	-0.803247	0.0424159								8128	B3gnt9	1.50181e-81	3.87424e-79	5.3724	0.0196189	45081	B3GNT9	0.302183	0.524456	-1062.46	0.000266116
53067	FERMT1	1.15973e-214	2.65579e-212	3.56434	0.088893	22622	Fermt1	0.766056	0.834848	-1063.68	0.00071569								15182	Trf	2.13371e-59	3.13256e-57	5.05162	0.0233712	11572	TF	0	0	4.83713	0.239918
56244	CHADL	0	0	3.5431	0.11873	8737	Chadl	9.58256e-32	5.65496e-30	1.42371	0.362344								1902	Tmem40	4.08412e-54	5.01708e-52	5.02481	0.0152088	9707	TMEM40	0.535363	0.716127	-1.08002	0.00129971
35210	TMTC1	9.7517e-272	3.51601e-269	3.53495	0.265684	27262	Tmtc1	0.751282	0.834848	-0.863226	0.0301816								10414	Kif19a	1.22233e-82	3.24601e-80	4.99471	0.029099	48325	KIF19	0.0477119	0.132741	0.373069	0.00528986	NS
7347	SH3RF3	2.67368e-255	8.71311e-253	3.49663	0.14303	23797	Sh3rf3	0.0157544	0.0621299	-2.48925	0.0616343								10166	Tspan17	1.69427e-107	7.6488e-105	4.95349	0.0398943	18041	TSPAN17	0.00640002	0.0232436	0.115999	0.0443936
20322	SLC16A10	4.7617e-214	1.08311e-211	3.44025	0.107575	24238	Slc16a10	0.14073	0.34116	-1067.54	0.0104057								12699	Dbndd2	2.51733e-156	2.39252e-153	4.83801	0.191932	53837	DBNDD2	1.18243e-11	1.23765e-10	0.622408	0.252119
45942	SPNS2	7.14826e-239	1.93815e-236	3.29294	0.0678152	2993	Spns2	3.49524e-08	5.19055e-07	1.51116	0.0272638								14494	Lgi3	2.23213e-162	2.37105e-159	4.8268	0.0807974	24643	LGI3	1.56447e-74	8.98697e-73	5.50487	0.00944552
35725	TNS2	0	0	3.11964	0.159283	26663	Tns2	0.660495	0.834848	-0.616358	0.00826852								1165	Tprn	1.35185e-114	7.17993e-112	4.82405	0.0384475	28848	TPRN	2.98159e-11	3.03551e-10	0.593577	0.0495941
20376	HS3ST5	1.79364e-174	2.82744e-172	3.10066	0.0828997	24918	Hs3st5	0.120935	0.305604	0.0879238	0.0458619	NS							17150	Plcg2	9.51918e-83	2.56563e-80	4.71724	0.0290954	45511	PLCG2	2.76971e-16	3.77598e-15	2.98172	0.00522914
43742	GRIN2A	1.95004e-212	4.40605e-210	3.0767	0.30362	25124	Grin2a	0.217702	0.469127	-1.85707	0.0208987								15307	Srpk3	8.9475e-43	7.694e-41	4.70851	0.0101067	58760	SRPK3	1.74567e-19	2.74544e-18	2.05809	0.00705179
28646	RAPGEF1	0	0	3.03635	0.397972	3108	Rapgef1	1.33519e-37	9.49245e-36	1.65801	0.438968								13755	Cnksr3	2.33787e-103	9.38162e-101	4.69418	0.109188	20961	CNKSR3	0.485392	0.675813	0.220722	0.000820945	NS
10209	LIMD1	7.77343e-293	3.21289e-290	2.92345	0.142041	11000	Limd1	0.000557567	0.00371993	0.208731	0.144624								637	Rinl	4.91192e-60	7.39162e-58	4.6118	0.0198093	51615	RINL	4.81529e-40	1.50692e-38	1.86853	0.0251345
5732	KLHL29	1.07447e-201	2.14212e-199	2.84727	0.160637	13108	Klhl29	1.41839e-08	2.21377e-07	0.986787	0.0682828								3622	Card19	2.12044e-147	1.66482e-144	4.48579	0.109957	27894	CARD19	0.00314624	0.0124936	-0.0888453	0.10876
39423	ARHGAP5	0	0	2.81853	0.580916	16648	Arhgap5	1.23493e-23	5.25951e-22	1.53489	0.248976								8592	Kndc1	3.5437e-44	3.15232e-42	4.45688	0.0119916	31129	KNDC1	0.490875	0.679328	-0.695923	0.0201286
48953	APCDD1	0	0	2.78448	0.682619	26098	Apcdd1	0.841002	0.887959	-0.740483	0.00449226								12334	Mink1	4.1335e-119	2.33259e-116	4.38809	0.121758	45967	MINK1	5.44192e-10	5.01461e-09	0.480728	0.0662232
31008	CHST15	3.01342e-200	5.93784e-198	2.69765	0.0629422	23337	Chst15	0.650099	0.834848	-0.90449	0.0445063								17	Neu4	7.45111e-108	3.54084e-105	4.31218	0.0849823	9510	NEU4	1.51845e-07	1.12685e-06	0.412682	0.0370291
10702	FRMD4B	0	0	2.68797	0.854826	16770	Frmd4b	2.41787e-05	0.000224252	0.611112	0.207421								4246	Fam43a	1.05617e-58	1.49002e-56	4.15674	0.0368765	12542	FAM43A	0.194892	0.388636	-0.663721	0.00606645
41874	FRMD5	0	0	2.62651	1.51743	11668	Frmd5	7.87647e-40	6.05248e-38	2.13902	0.66258								10542	Rgs16	3.96507e-59	5.77429e-57	4.148	0.0473825	4061	RGS16	1.90611e-96	1.52004e-94	3.77052	0.0620805
28513	FAM102A	1.00453e-174	1.59092e-172	2.62254	0.0852524	2652	Fam102a	0.00739421	0.0329365	0.645947	0.0891538								12476	Elovl7	2.63029e-132	1.58326e-129	4.14152	0.126578	16142	ELOVL7	4.99612e-05	0.000274884	1.06302	0.00756448
11221	IGSF11	3.28703e-265	1.10301e-262	2.56646	0.402114	14191	Igsf11	6.01671e-20	2.12622e-18	2.44529	0.0380109								3746	Man1c1	4.88762e-89	1.4469e-86	4.12934	0.053569	820	MAN1C1	1.87909e-15	2.47421e-14	1.11145	0.0234586
30883	SHTN1	6.55712e-266	2.22234e-263	2.54937	0.265702	4457	Shtn1	1.34757e-16	4.03555e-15	2.32839	0.0251546								15834	Bcar1	3.01475e-99	1.08881e-96	4.10699	0.0475566	45371	BCAR1	7.04058e-91	5.18738e-89	1.67094	0.0978834
40073	SMOC1	0	0	2.52754	1.48594	19881	Smoc1	8.4063e-11	1.6536e-09	-1.20427	0.855845								12335	Pld2	1.45935e-53	1.76865e-51	3.94782	0.0339994	45966	PLD2	0.0256305	0.0785627	-0.0889312	0.00965643
28464	MVB12B	4.38857e-232	1.14413e-229	2.50268	0.241143	2575	Mvb12b	0.0396179	0.128835	0.144444	0.312142	NS							12213	Pacs2	6.39955e-81	1.62765e-78	3.93131	0.0682043	40913	PACS2	1.44779e-44	5.09539e-43	1.0348	0.130895
19550	TNFRSF21	1.9677e-244	5.60413e-242	2.47166	0.205195	13296	Tnfrsf21	8.76466e-20	3.08523e-18	1.24571	0.286398								16346	Arpc1b	2.33882e-66	4.18162e-64	3.91364	0.193191	22962	ARPC1B	0.00521803	0.019639	0.442437	0.0126793
40802	TECPR2	1.3914e-199	2.72585e-197	2.46475	0.223491	21333	Tecpr2	0.376865	0.6604	0.0391578	0.230949	NS							2444	Tns1	3.31342e-58	4.6026e-56	3.75433	0.0341617	8996	TNS1	6.19378e-29	1.4004e-27	1.07087	0.147368
37674	CENPJ	3.711e-178	5.9892e-176	2.44045	0.247529	29288	Cenpj	0.4787	0.751815	-0.525025	0.0424631								4615	Plekhg1	2.87143e-49	3.05013e-47	3.66685	0.0514624	20899	PLEKHG1	8.18832e-143	1.02029e-140	2.08808	0.153416
37267	TMEM132B	3.61709e-158	5.08674e-156	2.4142	0.138542	7886	Tmem132b	9.21861e-10	1.65806e-08	0.844172	0.117173								1619	Samd5	4.76625e-42	3.96631e-40	3.66195	0.0223101	20830	SAMD5	0.0160361	0.0520789	-0.701068	0.0282504
37220	ATP6V0A2	3.97763e-229	1.01361e-226	2.37438	0.187493	3561	Atp6v0a2	3.41404e-36	2.35308e-34	2.14494	0.202208								1268	Insc	4.49239e-66	7.80034e-64	3.64689	0.0467431	31738	INSC	0.211182	0.411225	1.08252	0.0006341	NS
46894	EVI2A	3.75844e-240	1.03562e-237	2.28962	0.172257	17873	Evi2a	0.000224873	0.00166982	4.62077	0.00117466								3097	Spsb1	3.85282e-62	6.15702e-60	3.5621	0.0399657	331	SPSB1	7.74587e-146	9.90653e-144	2.29931	0.0774371
42364	DENND4A	2.59075e-248	7.63527e-246	2.27338	0.505269	2089	Dennd4a	0.0871348	0.240116	-0.157462	0.200311								13901	Fbxo32	6.97935e-60	1.0416e-57	3.5382	0.0408837	26217	FBXO32	3.94906e-90	2.85377e-88	4.20348	0.0524387
34051	DSCAML1	3.10893e-300	1.3171e-297	2.25596	0.53138	18661	Dscaml1	0.200146	0.441676	-0.121233	0.957283								15338	Barx2	2.60286e-80	6.52811e-78	3.52753	0.0933425	34385	BARX2	0.297277	0.524456	1.41385	0.000276438	NS
20298	WASF1	0	0	2.24374	0.735256	12990	Wasf1	1.20475e-26	5.89575e-25	1.12971	0.739968								13049	Dynll2	3.14398e-57	4.20549e-55	3.46131	1.16329	47910	DYNLL2	1.75622e-12	1.93567e-11	0.342373	0.144783
28010	TMOD1	0	0	2.21912	0.838845	23079	Tmod1	0.304521	0.581847	-2.29775	0.0152522								915	Dlk2	8.13758e-42	6.70998e-40	3.3413	0.052997	19473	DLK2	1.96436e-14	2.44226e-13	0.850182	0.0426016
34996	PTPRO	0	0	2.20733	1.03695	17242	Ptpro	8.59655e-18	2.71868e-16	1.04811	0.542629								15604	Gramd3	1.30922e-85	3.63721e-83	3.32274	0.106431	17048	GRAMD2B	1.07654e-18	1.62522e-17	0.52872	0.116779
21264	PRKAR1B	4.56631e-252	1.39425e-249	2.1895	0.331012	10221	Prkar1b	0.0166058	0.0649907	0.351818	0.122163	NS							13080	Rffl	2.85998e-57	3.85414e-55	3.32101	0.0619768	47006	RFFL	7.33218e-33	1.86704e-31	1.12338	0.055508
35170	PPFIBP1	3.91191e-216	9.01921e-214	2.14048	0.344625	17975	Ppfibp1	0.79226	0.854588	-0.236759	0.69691								11938	Fhl2	5.30864e-46	5.07214e-44	3.31432	0.164141	7282	FHL2	8.77869e-06	5.3715e-05	-1.23051	0.051678
23692	HIPK2	5.30238e-276	1.97481e-273	2.13763	0.94349	8381	Hipk2	1.63391e-18	5.34515e-17	0.958055	0.720184								4985	Dusp15	4.07022e-94	1.28947e-91	3.28695	0.196483	53477	DUSP15	1.66898e-19	2.62849e-18	0.796666	0.0501446
12237	GNB4	6.36074e-253	2.01475e-250	2.09675	0.459931	11963	Gnb4	0.14388	0.34749	0.0169149	0.44332	NS							2513	Tcf7l1	1.07612e-69	2.02423e-67	3.26659	0.0926976	6782	TCF7L1	1.89932e-08	1.53266e-07	0.189548	0.521266
30278	CCSER2	0	0	2.07874	0.698536	1326	Ccser2	1.96723e-29	1.04791e-27	1.49131	0.364201								11177	Snx30	8.48626e-87	2.43246e-84	3.21478	0.10935	28244	SNX30	6.92157e-95	5.4052e-93	2.10517	0.0608835
29135	FRMD4A	1.95028e-171	3.00449e-169	2.0596	1.54605	10299	Frmd4a	6.23006e-38	4.46438e-36	3.2186	1.00727								10170	Smad7	5.80768e-66	9.9881e-64	3.20026	0.0791456	49493	SMAD7	2.32942e-11	2.3866e-10	1.05011	0.0178264
28477	ANGPTL2	9.23114e-182	1.51875e-179	2.03413	0.197476	19914	Angptl2	0.215832	0.466076	-1066.91	0.00675093								10903	Dock9	3.91914e-89	1.17953e-86	3.1992	0.105073	38623	DOCK9	4.05019e-06	2.56914e-05	1.08588	0.0986242
53359	SYNDIG1	1.30628e-229	3.35396e-227	1.96956	0.591361	25006	Syndig1	0.000478811	0.00325418	-3.68546	0.0869847								3347	Pim3	3.95361e-105	1.74132e-102	3.18141	0.280559	56469	PIM3	5.95174e-83	3.87916e-81	1.5064	0.121146
18569	E2F3	9.40798e-209	2.03093e-206	1.91152	0.319534	24466	E2f3	0.0605571	0.180422	-0.0866888	0.170414								11582	Lrrc42	2.14142e-94	6.9053e-92	3.12712	0.297435	1696	LRRC42	0.000135481	0.000698287	0.0653868	0.0949324
7218	MAP4K4	4.96412e-210	1.08545e-207	1.90818	1.32969	10060	Map4k4	1.1045e-22	4.48203e-21	1.61104	0.472035								15776	Inppl1	5.02172e-77	1.14788e-74	3.08747	0.0824617	33189	INPPL1	5.92997e-44	2.04454e-42	1.13908	0.0564169
26176	HAS2	1.07359e-201	2.14212e-199	1.90278	0.311462	25766	Has2	0.538966	0.796113	-0.41421	0.0515968								14939	Chn2	1.53955e-78	3.70683e-76	3.05305	0.318772	21740	CHN2	0.0797567	0.19079	0.168472	0.055214	NS
8017	FMNL2	6.44632e-168	9.75351e-166	1.88639	0.828038	3461	Fmnl2	4.04922e-20	1.44508e-18	1.29002	0.455901								15972	S100a6	1.47334e-48	1.52032e-46	3.02598	0.325314	3241	S100A6	0.0685315	0.168114	-0.457314	0.270321
16061	PLPP1	1.08609e-155	1.5086e-153	1.84881	0.224933	26231	Plpp1	0.163378	0.38236	-0.80295	0.162213								491	Map1b	1.06149e-70	2.08352e-68	3.01793	1.00265	16312	MAP1B	1.99173e-53	8.46973e-52	0.587301	1.44823
8036	GALNT13	0	0	1.84399	2.25586	19532	Galnt13	0.0189565	0.0724634	-0.88393	0.42535								4905	Snx18	1.1607e-64	1.94073e-62	3.0127	0.18933	16035	SNX18	1.37759e-80	8.64617e-79	1.97234	0.0509333
1471	PRDX1	0	1.45664e-306	1.80572	3.52606	20682	Prdx1	0.00356342	0.017524	0.352045	0.83853								12122	Tpd52	7.62734e-58	1.0356e-55	2.98484	0.0780447	25589	TPD52	0.000902406	0.00402267	-1.27351	0.0442381
37090	DYNLL1	7.60621e-301	3.305e-298	1.7293	4.06025	8724	BC048507			0	0								8264	Mapk3	9.07175e-64	1.50291e-61	2.96729	0.144722	44318	MAPK3	0.0165723	0.0536762	-0.013641	0.0896329
8791	PARD3B	2.29559e-208	4.92419e-206	1.69734	0.848319	19209	Pard3b	0.634762	0.834848	-0.701728	0.0701698								15913	Ugt8a	4.56247e-80	1.12862e-77	2.96111	0.36582	14303	UGT8	0	0	3.31589	0.757653
36750	APPL2	1.19022e-154	1.63316e-152	1.66939	0.31386	26110	Appl2	0.880091	0.918015	-0.682129	0.0910511								11484	Tmbim1	5.15399e-65	8.6982e-63	2.92869	0.0926091	9009	TMBIM1	0.995006	0.996712	-0.386625	0.0113255
54956	DSCAM	1.84047e-222	4.58656e-220	1.64899	2.44821	18837	Dscam	0.000298209	0.00213693	-0.318311	3.55043								4652	Map6d1	1.24373e-50	1.38638e-48	2.92176	0.0626984	12329	MAP6D1	4.94862e-108	4.52072e-106	2.46198	0.049316
42084	MYO5A	6.51216e-179	1.05603e-176	1.62293	0.680805	17577	Myo5a	0.190459	0.426059	-0.132791	0.414644								3492	Zfp365	2.50157e-75	5.44257e-73	2.90512	0.150652	29876	ZNF365	1.99127e-08	1.60304e-07	3.529	0.00140327
1209	C1orf122	5.45624e-176	8.68183e-174	1.62037	0.410815	5882	1110065P20Rik	0.0621324	0.184043	0.0279555	0.373011	NS							2812	Srcin1	1.84948e-49	1.98797e-47	2.85245	0.0712423	47145	SRCIN1	5.62354e-118	5.58924e-116	2.16863	0.093672
10852	CADM2	0	0	1.56511	15.377	8716	Cadm2	1.05468e-15	2.98051e-14	0.859431	3.70471								20	Zfp804a	8.41047e-74	1.78678e-71	2.83704	0.316677	8479	ZNF804A	1.45859e-08	1.18804e-07	0.635912	0.936621
3768	MPZL1	1.78061e-195	3.33417e-193	1.53387	0.720685	10518	Mpzl1	1.35382e-35	9.08824e-34	1.9591	1.19164								17399	Cdkn1c	1.58075e-95	5.38588e-93	2.73706	0.770025	31322	CDKN1C	6.99216e-145	8.90896e-143	1.37736	0.352241
57801	PCDH11X	4.36839e-252	1.34594e-249	1.45179	2.81793	23667	Pcdh11x	2.74472e-45	2.51595e-43	-2.59134	2.37772								12902	Gipc1	3.12957e-48	3.19287e-46	2.71861	0.876909	50750	GIPC1	9.7032e-101	8.24213e-99	1.2811	0.307441
14957	CPE	5.30704e-156	7.4019e-154	-1.53713	1.18199	23596	Cpe	1.97328e-16	5.84154e-15	-0.984141	1.85463								8362	Capn5	2.01506e-45	1.86605e-43	2.70911	0.0532915	33354	CAPN5	0.0037872	0.0147552	-0.832025	0.050081
1803	NFIA	1.74162e-241	4.87827e-239	-1.65497	2.16496	27665	Nfia	5.15927e-27	2.55249e-25	-1.95507	1.27033								12522	Arhgef28	2.4177e-46	2.32228e-44	2.70754	0.0952443	16351	ARHGEF28	0.00146055	0.00623596	0.373548	0.0279251
8974	IGFBP2	1.06042e-165	1.5763e-163	-1.69391	2.05004	21166	Igfbp2	7.47081e-16	2.13462e-14	-3.1487	0.5121								4023	Osbpl1a	8.72317e-56	1.10932e-53	2.69286	0.21586	49184	OSBPL1A	2.45715e-123	2.58627e-121	1.55517	0.378089
16125	PDE4D	1.78038e-218	4.19032e-216	-1.6973	2.18558	12478	Pde4d	3.11343e-25	1.43059e-23	1.1043	2.32299								1069	Arhgap23	5.01174e-52	5.80141e-50	2.68031	0.0821524	47143	ARHGAP23	0.34811	0.567478	0.0220394	0.054041	NS
8909	ERBB4	1.15723e-177	1.8588e-175	-1.70049	2.29283	19741	Erbb4	3.79199e-23	1.56695e-21	-1.21429	3.16328								3483	Phyhipl	1.04538e-72	2.09749e-70	2.67151	0.397884	29845	PHYHIPL	1.75874e-44	6.18331e-43	0.594429	0.932187
31892	LUZP2	7.96025e-303	3.50375e-300	-1.7272	3.92514	8683	Luzp2	0.000622409	0.00410199	0.17093	2.31779								12006	Stxbp3	6.55678e-56	8.39733e-54	2.65223	0.122882	2496	STXBP3	9.74732e-15	1.23278e-13	0.355631	0.148782
20427	SLC35F1	2.61143e-195	4.863e-193	-1.73315	1.62839	26762	Slc35f1	1.22659e-10	2.3639e-09	-1.43025	0.824657								14568	S100b	4.16431e-95	1.39258e-92	2.61249	0.548198	55170	S100B	5.87768e-245	1.70262e-242	-1.45861	3.99332
46497	EPN2	7.42033e-245	2.13127e-242	-1.77272	3.10599	25968	Epn2	1.19918e-31	7.03076e-30	-1.76442	1.86858								4879	S100a13	1.11091e-65	1.89254e-63	2.60018	0.541871	3249	S100A13	2.9424e-17	4.17779e-16	0.787888	0.0511673
6225	NRXN1	5.52417e-268	1.91046e-265	-1.77324	4.53068	24718	Nrxn1	1.96849e-35	1.31656e-33	-1.52238	3.66568								13243	Cyfip2	6.15844e-79	1.50283e-76	2.58291	0.399574	17747	CYFIP2	1.49818e-20	2.46967e-19	0.408572	0.246551
21438	GLCCI1	1.33911e-226	3.36187e-224	-1.82366	2.03955	16361	Glcci1	0.000190478	0.00144766	3.23056	0.00189499								7939	Arhgef10	8.09155e-46	7.61027e-44	2.54875	0.0729398	24221	ARHGEF10	0.687156	0.782038	-0.11822	0.134461
57011	CASK	5.23468e-250	1.57003e-247	-1.83616	2.26281	15034	Cask	4.10548e-32	2.45486e-30	1.28454	0.53887								2797	Creb3l2	2.61018e-42	2.19231e-40	2.50321	0.0875544	23648	CREB3L2	3.49126e-10	3.28045e-09	0.357488	0.12581
42671	PEAK1	1.67453e-154	2.28844e-152	-1.85347	1.06927	21622	Peak1	0.641608	0.834848	-0.293881	0.208491	NS							14913	Nfkbib	4.2593e-49	4.47177e-47	2.49306	0.180685	51618	NFKBIB	0.000316492	0.00152952	0.355448	0.0836471
24756	STMN4	6.7454e-174	1.05353e-171	-1.94828	0.972664	23049	Stmn4	4.96959e-22	1.95514e-20	-2.89661	0.737928								12834	Peli1	3.8531e-66	6.75527e-64	2.48089	0.702143	6416	PELI1	2.02235e-08	1.62498e-07	0.259631	0.693637
42053	SCG3	5.59983e-207	1.19364e-204	-1.96041	1.29025	24123	Scg3	1.28662e-05	0.000125385	-1.10574	0.579559								3696	Tspan15	4.80634e-68	8.76695e-66	2.4348	0.245434	29975	TSPAN15	1.38118e-131	1.57083e-129	2.14418	0.0735465
13062	KCNIP4	4.061e-210	8.99578e-208	-1.98327	3.88471	27222	Kcnip4	0.030134	0.10595	-1.74111	0.086708	NS							1252	Zadh2	1.14271e-42	9.77968e-41	2.42072	0.115356	49859	ZADH2	2.35399e-06	1.5322e-05	-0.919695	0.104841
11669	RBP1	2.49551e-199	4.8608e-197	-2.01535	1.19695	20470	Rbp1	1.53236e-05	0.00014711	-3.6251	0.122699								3801	Ccnjl	5.32687e-61	8.22159e-59	2.40846	0.136958	17804	CCNJL	0.00309938	0.0123277	-1.03898	0.0347817
20327	REV3L	5.94929e-304	2.65307e-301	-2.02964	2.73824	19322	Rev3l	2.49125e-35	1.65393e-33	-2.21107	1.59052								9857	S100a16	1.08328e-58	1.51643e-56	2.37562	0.805163	3247	S100A16	3.41939e-07	2.44133e-06	-2.09264	0.0356025
36707	ASCL1	7.13151e-162	1.03734e-159	-2.14886	0.739486	28543	Ascl1	4.02253e-07	5.11902e-06	-1.9569	0.30386								11676	Map1a	6.69715e-69	1.23405e-66	2.37121	0.223371	41851	MAP1A	1.27241e-52	5.27195e-51	0.956287	0.179112
23933	CNTNAP2	1.50709e-153	2.04314e-151	-2.22745	3.14836	30307	Cntnap2	0.0128131	0.0522559	-2.22286	0.120764	NS							10593	Pdcd4	4.15942e-61	6.47507e-59	2.35531	0.247557	30794	PDCD4	1.85963e-13	2.18236e-12	0.260268	0.240155
15662	CDH10	1.37669e-160	1.98548e-158	-2.2362	0.741693	25667	Cdh10	0.000770672	0.00494907	-1.01479	0.542957								747	Ust	2.21808e-61	3.48296e-59	2.34856	0.478709	20843	UST	1.22649e-97	9.94451e-96	1.4891	0.547943
17900	KCNIP1	8.01945e-162	1.16152e-159	-2.26815	0.777195	23223	Kcnip1	4.78432e-08	7.00123e-07	-1.7816	0.546999								12625	Gadd45g	8.48932e-43	7.33493e-41	2.34391	0.12956	27816	GADD45G	3.07355e-42	1.0143e-40	1.06204	0.243044
29206	CACNB2	1.63566e-285	6.37193e-283	-2.38375	1.66427	25223	Cacnb2	0.108659	0.284908	-1.2462	0.0866596	NS							10951	Dach2	4.24936e-49	4.47177e-47	2.33889	0.186532	57765	DACH2	9.22924e-27	1.92136e-25	1.00496	0.270209
21491	ETV1	7.31739e-207	1.55001e-204	-2.49892	0.892209	28801	Etv1	1.21658e-12	2.79503e-11	-2.34251	0.402722								10029	Col9a1	1.19606e-45	1.11909e-43	2.21565	0.177346	19784	COL9A1	5.24274e-96	4.16129e-94	-1.68492	0.659885
25168	SNTG1	0	0	-2.50259	4.85043	23211	Sntg1	4.29016e-12	9.50574e-11	-1.49677	0.958171								229	Rictor	2.67307e-45	2.46277e-43	2.20066	0.193966	15873	RICTOR	1.99293e-133	2.32112e-131	1.2718	0.568755
6063	SLC8A1	1.17684e-198	2.25341e-196	-2.68766	0.939887	27077	Slc8a1	2.5e-08	3.77782e-07	-1.55122	0.527686								13365	Zdhhc12	1.11024e-47	1.11382e-45	2.18843	0.120215	28555	ZDHHC12	7.19894e-26	1.442e-24	1.40015	0.0343134
5001	DISC1	2.04999e-167	3.06072e-165	-2.72163	0.656567	19942	Disc1	1.20841e-06	1.40938e-05	-4.64178	0.160642								1646	Ap2a1	6.48953e-54	7.9181e-52	2.18186	0.274482	52213	AP2A1	2.57756e-06	1.66906e-05	0.0960466	0.174771
37957	RGCC	1.54374e-183	2.59012e-181	-2.72505	0.752775	26267	Rgcc	2.05803e-34	1.31787e-32	-1.44427	3.26548								8755	Slc24a3	1.3751e-56	1.79938e-54	2.1635	0.651097	53244	SLC24A3	1.03139e-66	5.42794e-65	-2.05111	0.498436
39565	LRFN5	8.46388e-183	1.39931e-180	-2.86681	0.837047	26906	Lrfn5	4.61236e-07	5.80823e-06	-1.82329	0.338247								2948	Kazn	6.88304e-45	6.24593e-43	2.15747	0.115355	488	KAZN	9.66689e-72	5.37099e-70	-0.645891	2.27604
5146	CHRM3	7.1945e-192	1.30394e-189	-2.90743	1.36482	20489	Chrm3	1.186e-05	0.000116459	-4.94509	0.173925								11969	Carhsp1	6.66014e-46	6.2968e-44	2.15686	0.245646	43725	CARHSP1	5.16747e-19	7.93547e-18	-0.994671	0.304892
2473	NTNG1	2.4648e-241	6.8473e-239	-2.9114	1.06251	25703	Ntng1	0.00329307	0.0163549	-2.82003	0.0895624								4693	Arhgef10l	1.98124e-51	2.2788e-49	2.1552	0.139112	604	ARHGEF10L	2.48564e-23	4.53653e-22	0.855626	0.0801678
24607	CSGALNACT1	3.08371e-158	4.35471e-156	-3.00619	0.737981	17937	Csgalnact1	1.16553e-19	4.07101e-18	1.68279	0.164976								2689	Josd2	1.68156e-42	1.43234e-40	2.12165	0.213921	52258	JOSD2	2.70934e-49	1.04346e-47	1.27879	0.0963517
23537	MEST	6.99507e-219	1.65788e-216	-3.11538	0.740799	20733	Mest	1.25261e-09	2.21544e-08	-3.43069	0.349988								12031	Pfn2	1.20559e-76	2.72132e-74	2.11325	1.71004	11830	PFN2	1.6708e-64	8.41407e-63	1.60599	0.065195
49406	RIT2	1.04768e-297	4.3837e-295	-3.14368	1.48038	22910	Rit2	0.115258	0.29364	-2.98011	0.0239373	NS							4814	Elfn2	4.37077e-42	3.65405e-40	2.09398	0.116347	56091	ELFN2	4.8844e-09	4.151e-08	0.8871	0.0132241
55756	SEZ6L	4.66896e-249	1.38807e-246	-3.38174	0.914668	1558	Sez6l	2.37056e-10	4.46376e-09	0.736113	0.347765								11834	Usp20	9.68639e-51	1.09323e-48	2.09223	0.201689	28603	USP20	1.05185e-05	6.36142e-05	0.149217	0.0524595
8184	SCN1A	0	0	-3.46607	1.35788	23035	Scn1a	0.000211674	0.00158256	-1.90926	0.136688								14355	Fnta	1.12573e-56	1.48382e-54	2.07501	0.682138	25070	FNTA	2.18166e-50	8.58779e-49	0.761479	0.323239
38442	SPRY2	7.4494e-159	1.06082e-156	-4.21873	0.350363	19549	Spry2	0.00758001	0.0336479	-2.63058	0.0687975								16941	Zdhhc14	3.70852e-58	5.07337e-56	1.95651	0.462389	21000	ZDHHC14	1.8695e-26	3.83078e-25	-1.13637	0.295592
35083	ST8SIA1	1.00098e-164	1.48144e-162	-4.3669	0.454123	23843	St8sia1	7.99197e-06	8.05801e-05	-2.43169	0.178612								2824	Cdk19	2.10366e-43	1.84407e-41	1.9462	0.228352	20308	CDK19	9.00926e-25	1.74182e-23	0.540831	0.335727
																			14793	Sh3gl3	7.70351e-55	9.59379e-53	1.91259	0.643901	42853	SH3GL3	2.68042e-122	2.77813e-120	2.17999	0.40101
																			16798	Etv6	3.95809e-43	3.43631e-41	1.88958	0.330443	34910	ETV6	6.7162e-28	1.45914e-26	-1.1121	0.269552
																			14136	Lcorl	5.95818e-46	5.66278e-44	1.87055	0.601966	13046	LCORL	6.64044e-154	9.03846e-152	1.32032	0.822418
																			8191	Opcml	2.70791e-69	5.04118e-67	1.74439	5.89735	34433	OPCML	9.75205e-42	3.1689e-40	0.63709	9.84964
																			13138	Rtn4	6.70365e-47	6.57905e-45	1.73088	1.14434	6276	RTN4	4.40817e-133	5.09904e-131	1.19078	1.35249
																			7620	Urm1	6.88376e-42	5.70216e-40	1.71977	0.287042	28534	URM1	9.91687e-21	1.64999e-19	0.474015	0.186994
																			18659	Mycl	1.92504e-42	1.62441e-40	1.71744	0.258681	1273	MYCL	2.47361e-50	9.71444e-49	1.47614	0.0480117
																			14639	Mgll	9.27992e-42	7.61712e-40	1.67335	0.454067	11430	MGLL	0.000138584	0.000713814	0.103782	0.090501
																			10231	Gltp	1.38832e-49	1.51026e-47	1.66874	1.13883	36843	GLTP	1.54951e-79	9.54836e-78	1.05966	0.35423
																			25833	Ppp2r2b	3.84538e-57	5.10587e-55	-1.65389	8.37395	17558	PPP2R2B	2.94573e-21	4.97691e-20	0.383276	4.29597
																			27860	Dbi	1.1527e-43	1.02036e-41	-1.67111	3.68703	7533	DBI	9.03604e-158	1.26549e-155	-0.979377	5.73347
																			24956	Ptprz1	2.65055e-70	5.09187e-68	-1.77464	6.40113	23369	PTPRZ1	0	0	-1.13469	10.869
																			27100	Cntn1	9.58527e-47	9.30596e-45	-1.91611	3.05482	35355	CNTN1	5.79122e-190	1.02762e-187	-1.43607	2.6597
																			23081	Mmp16	4.25565e-45	3.88124e-43	-2.16219	2.37092	25722	MMP16	5.71422e-23	1.03014e-21	-0.366082	5.01611
																			28400	Ptn	3.91868e-77	9.07224e-75	-2.1759	10.856	23641	PTN	4.00209e-65	2.04892e-63	-0.457521	7.3738
																			19957	Celf2	7.97595e-47	7.78539e-45	-2.27253	1.84721	29078	CELF2	1.52218e-100	1.28653e-98	-1.33621	0.960569
																			23185	Nxph1	2.17592e-44	1.96464e-42	-2.48345	2.02706	21444	NXPH1	1.85517e-189	3.24101e-187	-1.30143	2.96117
																			23667	Pcdh11x	2.74472e-45	2.51595e-43	-2.59134	2.37772	57801	PCDH11X	4.36839e-252	1.34594e-249	1.45179	2.81793	remove
																			27652	Ddah1	3.39092e-50	3.73373e-48	-2.69343	1.67637	2150	DDAH1	1.00952e-121	1.03996e-119	-2.10393	0.601042
																			30461	Cdo1	3.71124e-62	5.98372e-60	-3.83176	2.39522	16923	CDO1	1.68839e-13	1.98484e-12	-1.12773	0.183144
